# TRIBE editing reveals specific mRNA targets of eIF4E-BP in *Drosophila* and in mammals

**DOI:** 10.1101/2020.02.24.962852

**Authors:** Hua Jin, Daxiang Na, Reazur Rahman, Weijin Xu, Allegra Fieldsend, Wei Song, Shaobo Liu, Chong Li, Michael Rosbash

## Abstract

4E-BP (eIF4E-BP) represses translation initiation by binding to the 5’cap-binding protein eIF4E and inhibiting its activity. Although 4E-BP has been shown to be important in growth control, stress response, cancer, neuronal activity and mammalian circadian rhythms, it is not understood how it preferentially represses a subset of mRNAs. We successfully used hyperTRIBE (Targets of RNA-binding proteins identified by editing) to identify in vivo 4E-BP mRNA targets in both *Drosophila* and mammals under conditions known to activate 4E-BP. The protein associates with specific mRNAs, and ribosome profiling data show that mTOR inhibition changes the translational efficiency of 4E-BP TRIBE targets compared to non-targets. In both systems, these targets have specific motifs and are enriched in translation-related pathways, which correlate well with the known activity of 4E-BP and suggest that it modulates the binding specificity of eIF4E and contributes to mTOR translational specificity.
