## Supplemental Tables for "TRIBE editing reveals specific mRNA targets of eIF4E-BP in *Drosophila* and in mammals": Suppl table 1-d4E-BP targets detected in hyperTRIBE.xlsx

### Sheet: Sheet1
	795 Genes were reproducibly detected		665 genes were reproducibly detected
	in d4E-BP HyperTRIBE after Rapamycin treatment		in d4E-BP HyperTRIBE after Torin treatment
	CR41602		CR41602
	CR40677		Pex19
	Pex19		Pect
	RFeSP		CG10376
	CG3164		CG3164
	CG17259		CG17259
	Catsup		Catsup
	CG5355		CG5525
	CoVb		Nedd8
	Aats-thr		Ts
	CG12404		RpL7-like
	Ipk2		Aats-thr
	Faf		CG12404
	CG6388		RpL5
	RpL5		Idgf2
	CG5045		Rpn11
	Idgf2		CG7102
	Rpn11		Pomp
	CG7102		l(2)k12914
	LanB1		Syx5
	Tfb5		CG12400
	Tig		Tfb5
	CG5734		Tig
	crq		CG5734
	Cand1		Pax
	CG5390		nop5
	Pgk		crq
	Galt		CG5390
	l(2)06225		l(2)06225
	Trip1		RpL36A
	Vps29		Trip1
	CG2976		Vps29
	RpS27A		Top2
	CG17224		RpS27A
	Rpn3		Rpn3
	CG11454		Arpc1
	Arpc1		Eno
	Eno		CG31705
	CG31705		capt
	CG4658		CG2862
	CG2862		Mdh1
	CG3609		smt3
	Mdh1		CG5861
	smt3		Rack1
	CG3792		CG2493
	CG5861		SC35
	colt		Tep2
	Rack1		Pvr
	CG2493		Idgf3
	CR44976		B4
	SC35		CG34179
	CG9318		eIF-3p40
	Tep2		mRpL27
	Pvr		Der-1
	pes		Arpc2
	rost		TotM
	CG5973		RpL9
	Idgf3		epsilonCOP
	B4		Hel25E
	CG34179		His3.3A
	eIF-3p40		CG10470
	mRpL27		Sgt
	Arpc2		RpL13
	TotM		SmB
	RpL9		Pp2A-29B
	epsilonCOP		Pvf2
	Hel25E		JhI-21
	His3.3A		EF2
	Sgt		Myo31DF
	zf30C		Hop
	RpL13		eEF1delta
	Pp2A-29B		lwr
	EF2		yip2
	Myo31DF		Thor
	CG11455		Ostgamma
	VhaSFD		x16
	eEF1delta		CG3262
	lwr		Cg25C
	Thor		RpL37A
	Ostgamma		CG33129
	CG6686		CG4822
	CG3262		CG5168
	Cg25C		CG31717
	RpL37A		Snx6
	CG33129		CG4364
	CG4822		La
	CG5168		Aats-ala
	CG8353		Sec61alpha
	Snx6		CG13117
	CG4364		beta'COP
	Arpc5		CG34164
	La		ics
	Aats-ala		Aats-asn
	Sec61alpha		RpS26
	Ent2		slmo
	CG13117		CG14273
	ics		Cyt-c-p
	Aats-asn		LSm7
	RpS26		nAChRbeta3
	slmo		Coprox
	CG14273		SmE
	Cyt-c-p		CG5885
	CG17996		Prosalpha6
	ApepP		Cpr
	LSm7		CG6453
	CG5888		Kr-h2
	Coprox		RpLP1
	SmE		CG31917
	CG5885		RpS2
	Prosalpha6		Spp
	CG6453		nrv1
	CG17350		CG2789
	Atg4a		LKR
	CG31917		CoIV
	Spp		Lam
	nrv1		RpL7
	l(2)k14505		Mtpalpha
	CG2789		eIF-4a
	CoIV		ifc
	RpL7		vkg
	eIF-4a		Got2
	ifc		CG4259
	vkg		EndoGI
	CG7277		CG3887
	Got2		CG3251
	porin		CG6523
	RpS13		Akap200
	EndoGI		CG33303
	WDR79		Pen
	CG33303		CG9140
	dl		Aldh
	Pen		CG4598
	CG9140		Lamp1
	RpII33		PGRP-SA
	Aldh		Unc-76
	CG12264		Vinc
	Nle		scu
	NTPase		RpL22
	Sam-S		CG18624
	CG4598		CHOp24
	PGRP-SA		Rpt4
	CG12730		mRpL49
	Unc-76		Pgam5
	Vinc		RpS6
	scu		Act5C
	RpL22		CG1444
	CG18624		CG32549
	CHOp24		CG9911
	CG11134		arm
	mRpL49		CR43836
	Pgam5		CtsB1
	Act5C		Rip11
	CG11444		CG10962
	CG1444		CG1572
	CG15209		crl
	CG9911		CG9172
	CR32773		Mct1
	CR43836		CG15784
	Rip11		CG2930
	CG10962		RpS28b
	CG1572		CG45089
	CG1518		Ant2
	CG9172		RpS14b
	CG32638		CG9917
	Mct1		Hsc70-3
	CG12721		CG32803
	MFS10		regucalcin
	CG15784		Ntf-2
	CG2930		CG11752
	AnxB11		AMPdeam
	RpS28b		CG1637
	CG45089		betaCOP
	Ant2		AnxB10
	CG9917		CG4025
	Hlc		CR45018
	Hsc70-3		sesB
	CG32803		l(1)G0320
	regucalcin		Tre1
	Ntf-2		CG13364
	CG11752		sta
	AMPdeam		sun
	CG1637		RpL35
	CG13369		Karl
	Sep1	Septin 1	CG9947
	Ost48		p24-1
	sesB		deltaCOP
	l(1)G0320		CG8636
	Arp6		prtp
	Tre1		CG3011
	sta		RpL7A
	RpL35		CR42491
	Mfe2		Ahcy13
	Karl		CG4199
	CG9947		RhoGAP16F
	CG12237		RpS5a
	deltaCOP		l(1)G0255
	CG8636		CG44325
	prtp		REG
	CG3011		CG7033
	Nup93-1		ade5
	CR42491		Cyp1
	eIF2B-beta		Atg8a
	Ahcy13		Hsp60
	CG4199		rush
	CG17776		Hexo2
	RhoGAP16F		cib
	RpS5a		TRAM
	l(1)G0255		CG14476
	CG44325		Gtp-bp
	REG		CG32815
	CG7033		CG3192
	ade5		Trxr-1
	Cyp1		Clic
	Chc		CoVIb
	Pp4-19C		Mec2
	eIF-2alpha		CG14419
	rush		Gapdh2
	TRAM		IP3K2
	CG14476		Rpt3
	Gtp-bp		CG5703
	CG32815		RpS3A
	Ubi-p5E		Rad23
	Trxr-1		CG1970
	Clic		CG11077
	CoVIb		ATPsyn-beta
	AP-1-2beta		RpL15
	l(1)G0193		CoVIII
	CG15735		CG32267
	Gapdh2		msk
	Rpt3		pncr009:3L
	CG15717		alphaCOP
	RpS3A		CG5021
	Rad23		CG10576
	CG11077		SH3PX1
	RpL15		RpL10Ab
	CoVIII		CG32373
	ABCB7		PGRP-LF
	CG32267		eRF1
	msk		Hsp83
	pncr009:3L		eIF5B
	alphaCOP		NUCB1
	CG5021		Uba2
	CG10576		zetaCOP
	polo		RhoGDI
	RpL10Ab		CG9669
	Ssl1		RpL18
	orb2		Rpn1
	CG43783		SsRbeta
	eRF1		Srp68
	Hsp83		Mpcp
	eIF5B		Mes2
	NUCB1		RpL26
	Uba2		Srp19
	zetaCOP		sgl
	RhoGDI		GstO2
	CG9669		Txl
	Mtch		pst
	RpL18		Rabex-5
	SsRbeta		dos
	Srp68		Rop
	Mpcp		Idh
	Mes2		CG11306
	RpL26		mRpL12
	CG12014		CG32441
	Taf6		CG7603
	Arf79F		Uev1A
	Srp19		eIF-2beta
	sgl		RpL10
	GstO2		CG4769
	Txl		CG7430
	dos		Chd64
	LanB2		Pep
	Idh		ATPsyn-b
	CG11306		Tudor-SN
	mRpL12		flr
	mib1		Adgf-A
	Uev1A		Sod
	eIF-2beta		Rpn10
	Vap-33B		RpL23A
	CG1275		pix
	RpL10		YT521-B
	Aats-gly		Prosbeta2
	CG4769		NDUFS3
	Scsalpha		CG7580
	CG7430		Ccdc56
	CG32068		CG32138
	Chd64		CG5642
	GXIVsPLA2		RpLP0
	endos		CG8993
	Pep		Klc
	CG33230		LanA
	ATPsyn-b		mtTFB1
	CG12006		HLH106
	Rcc1		Gale
	Prp31		CG10565
	flr		RpL28
	Adgf-A		CG6020
	RpS4		Int6
	Rpn10		CG32032
	RpL23A		CG7414
	pix		RpL14
	YT521-B		Kaz1-ORFB
	CG8602		mbf1
	Prosbeta2		Sc2
	Syx7		trio
	NDUFS3		Arp3
	Cat		CG4169
	CG7580		Msr-110
	CG5642		CG11357
	RpLP0		CG11267
	CG8993		Aats-tyr
	Klc		TMS1
	LanA		CG7967
	CG10418		scf
	RpL8		CR43883
	HLH106		ImpL2
	Gale		Prosbeta6
	CG10565		TSG101
	CG3689		CG32276
	RpL28		CG8209
	CG6020		l(3)neo18
	Int6		CG6310
	CG1265		PGRP-SD
	CG9149		vsg
	Prestin		Cct1
	CG3902		RNaseX25
	CG32032		l(3)01239
	CG7414		ZnT63C
	CG16985		Non2
	CG6836		CG40042
	RpL14		RpL38
	Kaz1-ORFB		Vps28
	mbf1		Fib
	Sc2		Eip55E
	CG11811		RpLP2
	Rcd5		128up
	CG13926		Sod2
	trio		ERp60
	CG32069		CG10306
	CG12768		CG7686
	Nc73EF		NDUFA8
	Sac1		RpL31
	mRpS26		CG2064
	CG4169		RpS23
	Msr-110		Tom7
	Liprin-beta		Nacalpha
	CG11267		ytr
	Aats-tyr		Dp1
	TMS1		CG10527
	CG7967		Sec61beta
	scf		l(2)k09913
	CR43883		CG18343
	Srp54k		CG6701
	TSG101		Uba1
	Tequila		CG30415
	dre4		Prosalpha7
	CG11537		GstE12
	Srp9		Gint3
	CG13298		RpS24
	CG8209		RpS18
	cert		CG42497
	l(3)neo18		Rpt1
	CG6310		CG10936
	Sec63		PI31
	Cct1		CG3760
	CG7739		Spn55B
	CG7630		CG8258
	l(3)01239		Adk2
	ZnT63C		shrb
	rhea		Oda
	Indy		Ugt58Fa
	Non2		CG15083
	CG9330		CoVIIc
	alphaSnap		betaTub56D
	RpL38		Arc1
	Vps28		VhaAC45
	Eip55E		CG5174
	RpLP2		CG12859
	wun2		Aats-asp
	128up		CG17985
	Sod2		Vamp7
	Hsc70-5		Sec31
	CG42372		14-3-3zeta
	Prosalpha5		RpL18A
	CG10306		CG8839
	CG7686		CG30344
	NDUFA8		Tsp42Ef
	Cyp9c1		CG40127
	CG15098		CG42807
	Cyp6a17		CG3907
	CG2064		Ggamma1
	Prp38		fat-spondin
	RpS23		Rpi
	Tom7		pAbp
	kcc		CG6543
	CG42837		Eb1
	CG8818		eIF3-S8
	Tsp42Ea		betaTub60D
	PIG-V		CG10444
	Nacalpha		CG30122
	ytr		Rae1
	Dp1		ced-6
	CG10527		Tango7
	JhI-26		levy
	Sec61beta		cathD
	NT5E-2		CG1707
	CG44243		RpS11
	l(2)k09913		Tapdelta
	CG18343		Non1
	Mtap		Ef1alpha48D
	CG6701		Rpn8
	CG8230		Dmn
	Uba1		SdhB
	Prosalpha7		CG9350
	GstE12		Tsp42Ee
	BEAF-32		CG42306
	RpS24		Adam
	RpS18		CG44251
	CG42497		RpS15Ab
	key		Iap2
	prel		GstT1
	CG10936		robl
	CG15107		Nurf-38
	PI31		CG13751
	RpL23		eIF6
	Spn55B		Zfrp8
	CG30273		ap
	CG8046		Gbp
	CG8258		AttA
	Adk2		O-fut1
	Oda		Act42A
	Ugt58Fa		Xbp1
	CG3776		Vha16-1
	CG15083		eIF-5A
	CG1550		AttB
	CoVIIc		Gapdh1
	Uhg4		Cp1
	betaTub56D		Jra
	Arc1		Cct5
	VhaAC45		Tal
	CG5174		Prosbeta1
	udd		CG15611
	Aats-asp		edl
	Sec31		Tim10
	14-3-3zeta		CG1882
	CG30187		eIF3-S9
	CG8839		CG14767
	CG30344		CG30423
	asrij		OstDelta
	mRpL34		mRpS16
	CG33199		RpS16
	CG40127		CG30456
	CG42807		Prosalpha3
	NKAIN		Fkbp14
	fat-spondin		wal
	Spn42Da		CG42518
	CG6543		CG2852
	Uba3		Tsp42Ed
	Eb1		CG13551
	Sply		Thiolase
	eIF3-S8		CG8331
	betaTub60D		CG10320
	CG10444		CG44250
	CG7791		HSPC300
	Rae1		sel
	ced-6		blw
	Tango7		HmgD
	levy		Nap1
	cathD		Rpn13
	Ote		GstE3
	CG11961		Oxp
	CG3499		RpL29
	Ssrp		Rab2
	Flo1		CG30046
	CG1707		MED9
	RpS11		CG6805
	Opa1		CG5210
	Tapdelta		RpL12
	Tbce		Gpo-1
	Non1		CG4692
	Ef1alpha48D		p47
	Dmn		Dpit47
	CG9350		Jheh2
	Tsp42Ee		GstE9
	Adam		RpL41
	SdhA		Phb2
	Coop		CG42806
	SelD		CG2915
	GstT1		coro
	CG8386		PPO1
	robl		Past1
	Nurf-38		CG1236
	CG13751		Rab1
	nemy		CG1129
	CG3500		Gel
	lectin-46Cb		Mvl
	CG13319		Fdh
	TppII		RpA-70
	ap		CG5903
	CG17385		CG11790
	AttA		Sec13
	Vrp1		Arp1
	O-fut1		mgr
	Xbp1		RpL6
	eIF-5A		CG2604
	Gapdh1		Spn88Ea
	Cp1		14-3-3epsilon
	CG34191		Tcp-1eta
	Alas		Hmu
	Cct5		Gp93
	Tal		pug
	SmF		GstD1
	Tim10		RpL3
	CG1882		Sec23
	eIF3-S9		Vps24
	trsn		awd
	CG30423		OstStt3
	Pngl		Cortactin
	pnut		kay
	OstDelta		Rpn7
	Phm		Ef1gamma
	RpS16		CG4390
	CG30456		CG5590
	Prosalpha3		CD98hc
	CG10737		AnxB9
	Fkbp14		CG7834
	Nnf1a		CG12173
	wal		Desat1
	CG42518		Prosbeta3
	Tsp42Ed		CG4572
	CG30100		vig2
	CG30159		Rab7
	Thiolase		cher
	CG10320		Prx5
	CG15099		RpS8
	Tfb1		CG8036
	HSPC300		CG9769
	sel		Dhod
	blw		ncd
	HmgD		janA
	Vps20		CG6330
	Nap1		Rpn2
	Spn42Dc		twf
	wun		Esyt2
	Oxp		Manf
	CG8243		Men
	CG8735		CG33108
	imd		CG2310
	Rab2		CG5854
	CG30046		Rbp1
	Mob4		Snr1
	MED9		l(3)03670
	CG6805		CG5346
	CG5210		Hsc70-4
	RpL12		Ect3
	TER94		His4r
	CG8235		MP1
	CG4692		BM-40-SPARC
	wmd		Rel
	p47		mRpS9
	Dpit47		RpL27
	NtR		Cyp12a4
	CG8229		CG44194
	ClC-b		eIF-3p66
	Jheh2		CR44953
	GstE9		Sap-r
	RpL41		meigo
	Rrp4		hdly
	Phb2		CG16817
	CG42806		Tctp
	GstE7		Snx3
	Incenp		RpS27
	CG2915		ATPsyn-gamma
	Cyp6a20		Karybeta3
	coro		CG14696
	PPO1		CenB1A
	Prp19		NP15.6
	Vha36-1		Pp1-87B
	CG4250		GstD7
	Past1		CG12163
	CG1236		RpL24-like
	Rab1		Nlp
	CG6293		Sep2	Septin 2
	CG10550		VhaPPA1-1
	CG6353		Fer1HCH
	Gel		CG17278
	CG9836		Ice
	Mvl		Rpb10
	Fdh		KrT95D
	Cerk		bai
	RpA-70		Nmdmc
	Sra-1		Droj2
	CG5903		dj-1beta
	CG14523		Mdh2
	CG11790		RpS7
	CG1091		CG42394
	Sec13		grsm
	CG6950		RpL34b
	Arp1		CG33494
	mgr		Cys
	RpL6		RpL4
	CDase		PSR
	CG2604		CG1943
	CG10326		CG7215
	GstD9		CG5484
	Spn88Ea		His2Av
	CG31548		RhoGAP92B
	Tcp-1eta		Caf1
	Hmu		IntS11
	pug		MtnA
	GstD1		CG13630
	RpL3		Atpalpha
	Sec23		eff
	RpII15		CG17327
	Vps24		CG11876
	awd		Xrp1
	OstStt3		lost
	Cortactin		LSm3
	kay		TfIIA-L
	ND42		Art1
	Rpn7		CG7593
	Ef1gamma		ATPsyn-d
	CG4390		SF2
	CG5590		Spase12
	CG14894		CG3321
	CD98hc		CG7523
	cv-d		Vha13
	pinta		Ras85D
	CG7834		eIF3-S10
	CG12173		Meltrin
	Desat1		Spn88Eb
	CG12279		eca
	sea		Irc
	CG7598		Hel89B
	Dph5		CG3940
	CG4572		gammaCOP
	Rab7		yellow-f
	CSN5		CG11857
	Prx5		GstD3
	RpS8		Crc
	CG8036		RpS29
	atms		CG14683
	CG9769		B52
	p38a		VhaM8.9
	Dhod		Surf4
	Best1		CG14526
	ncd		Gfat2
	janA		CG9603
	CG1646		CG13631
	twf		Vps2
	CG6195		Rm62
	Manf		GstD5
	CG13603		Prosbeta7
	CG2310		FK506-bp1
	CG5854		RpL32
	Rbp1		dnk
	Bub3		Cctgamma
	Ald		Rab11
	Snr1		ALiX
	l(3)03670		Aos1
	CG5346		twr
	Hsc70-4		cindr
	Ect3		CG6912
	His4r		CG1092
	CG2943		Rpn5
	mtSSB
	mRpS22
	MP1
	CG7920
	BM-40-SPARC
	UbcD6
	mRpS9
	RpL27
	Cyp12a4
	CG44194
	eIF-3p66
	Sap-r
	Cchl
	alpha-Est7
	Kap-alpha3
	CG16817
	CG18549
	CG5044
	Tctp
	Snx3
	RpS27
	ATPsyn-gamma
	Karybeta3
	NP15.6
	GstD7
	CG12163
	CG1307
	Vha100-2
	RpL24-like
	Nlp
	Sep2	Septin 2
	VhaPPA1-1
	Fer1HCH
	Ice
	CG31436
	Rpb10
	bai
	Droj2
	dj-1beta
	Mdh2
	RpS7
	Sec8
	grsm
	RpL34b
	CG33494
	Cys
	RpL4
	PSR
	CG8507
	CG7215
	CG5484
	His2Av
	RhoGAP92B
	Rpn9
	CG5112
	CG6695
	Caf1
	IntS11
	CG13630
	Atpalpha
	CG17327
	CG11876
	CG1746
	Xrp1
	lost
	CG10232
	FeCH
	CG44014
	CG7789
	TfIIA-L
	CG10425
	CG10098
	Art1
	ball
	CG33203
	CG44009
	CG7593
	ATPsyn-d
	SF2
	Spase12
	CG3321
	CG7523
	Dak1
	CG3308
	CG1116
	eIF3-S10
	Aats-gln
	Irk1
	Meltrin
	eca
	Irc
	Oscp
	pch2
	CG17565
	GstD3
	Pcmt
	tacc
	Crc
	CG18012
	RpS29
	CG14683
	B52
	Sp7
	VhaM8.9
	Surf4
	mRpL1
	Hrb87F
	Gfat2
	CG9603
	mor
	Vps2
	Rm62
	GstD5
	Prosbeta7
	FK506-bp1
	RpL32
	dnk
	Cctgamma
	bigmax
	ALiX
	CG7265
	twr
	cindr
	CG6912
	CG1092
	ligatin
	Rheb
	fabp
	AP-2mu
	CG5214
