## Supplemental Tables for "TRIBE editing reveals specific mRNA targets of eIF4E-BP in *Drosophila* and in mammals": Suppl table 4-h4E-BP1 targets detected in hyperTRIBE.xlsx

### Sheet: Sheet1
	Genes detected at least twice in h4E_BP1-hyperTRIBE (711 genes)	Other names
	BRD2
	ZFAND3
	PPP1R18
	NUP153
	PCMT1
	BAG6
	BAK1
	RANBP9
	CCND3	(cyclin D3)
	RAB32
	LEMD2
	PERP
	MAD2L1BP
	RPL7L1
	KLHDC3
	ITPR3
	C6orf106
	MRPL2
	RPL10A
	SLC39A7
	VARS
	DHX16
	PIM1
	ABCF1
	HIBADH
	ZC3HAV1
	LUZP6
	DLD
	POLD2
	ATP5J2-PTCD1
	FLNC
	LOC100630923
	SNX8
	URGCP-MRPS24
	PDAP1
	ACTB
	FASTK
	GNB2
	IFRD1
	REPIN1
	TBRG4
	CCM2
	CRCP
	MTPN
	PSMG3
	PRKRIP1
	ARPC1A
	GNA12
	ZYX
	RALA
	EGFR
	MRPS24
	RHBDD2
	SLC4A2
	SNHG15
	CAV2
	TAX1BP1
	ATP5J2
	COA1
	TES
	IVD
	PDIA3
	SPG21
	CLK3
	ALDH1A3
	TMED3
	SRP14
	ANXA2
	PKM
	HDAC3
	BOD1
	ZFR
	P4HA2
	KIAA1191
	NUDCD2
	EXOC3
	DAP
	DCTN4
	PDLIM7
	HMGXB3
	RACK1
	LARS
	ANXA6
	SMTN
	LIF
	EIF3D
	ZC3H7B
	PHF5A
	EWSR1
	TSPO
	AP1B1
	APOBEC3C
	MYH9
	CYB5R3
	RTCB
	MCM5
	MIF
	NIPSNAP1
	YWHAH
	MDK
	CAPRIN1
	PSMC3
	DRAP1
	TSSC4
	CFL1
	FADS1
	PSMD13
	RIC8A
	PRPF19
	SSRP1
	C11orf31
	COMMD9
	DCUN1D5
	PACSIN3
	CCDC90B
	POLR2L
	AIP
	CORO1B
	DHCR7
	FADS2
	SCYL1
	FAU
	UBXN1
	BIRC2
	RAB1B
	TMX2-CTNND1
	DPAGT1
	SLC35F2
	AHNAK
	SSSCA1
	CLMP
	DPF2
	LAMTOR1
	SF1
	ESRRA
	CCND1
	GRAMD1B
	MRPL23
	KDM2A
	KLC2
	CCDC86
	DPP3
	TMEM258
	BANF1
	GSTP1
	TMBIM1
	ATP5G3
	NOP58
	POLR2D
	FAM136A
	HDLBP
	FN1
	PREB
	MORN2
	STK25
	PCBP1
	COX5B
	FOSL2
	TRIP12
	RNF181
	FAM134A
	ACTR3
	ILKAP
	DCTN1
	ODC1	(Ornithine decarboxylase, ODC)
	PSMD1
	ACSL3
	ACTR1B
	PNO1
	ADI1
	TSSC1
	CAPG
	SPR
	MRPL19
	ANAPC11
	STARD3
	PFN1
	ZSWIM7
	FXR2
	GRB2
	TMEM256-PLSCR3
	UBE2Z
	TMEM256
	ETV4
	ERAL1
	CSNK1D
	SECTM1
	NME2
	WDR45B
	NPLOC4
	LRRC59
	NFE2L1
	PSME3
	AP2B1
	USP22
	TAX1BP3
	TRIM25
	EFTUD2
	NAT9
	FLII
	NR1D1
	CD68
	ATXN7L3
	PRPF8
	POLDIP2
	CYB561
	ITGA3
	PSMB6
	P2RX5-TAX1BP3
	VAT1
	ACADVL
	CCDC137
	DUSP3
	G6PC3
	NME1-NME2
	PTRH2
	PSMD3
	PYCR1
	KRT19
	CDR2L
	CANT1
	P4HB
	NMT1
	ATP6V1C1
	MRPS28
	NDRG1
	NSMCE2
	MYC
	EIF4EBP1
	NEFL
	R3HCC1
	KIAA1429
	TCEB1
	C8orf59
	RRS1
	GPAA1
	CPSF1
	CCAR2
	GNPNAT1
	DHRS7
	TMED10
	EIF5
	PNMA1
	DCAF5
	CRIP1
	CRIP2
	SNAPC1
	CHURC1-FNTB
	APOPT1
	MRPL52
	IPO4
	DYNC1H1
	TTC7B
	LRP10
	PRMT5
	ACTN1
	LGMN
	CKB
	METTL3
	PYGL
	AJUBA
	CHURC1
	PSME1
	IPO5
	COMMD6
	MRPS12
	MRPL34
	C19orf24
	SH3GL1
	HNRNPUL1
	TRAPPC5
	GPR108
	PSENEN
	U2AF2
	AKT2
	SGTA
	AP2A1
	GIPC1
	ECH1
	ICAM1
	BLVRB
	KEAP1
	CALM3
	PTOV1
	FTL
	ERF
	USE1
	FDX1L
	EIF3K
	COPE
	FAM32A
	BTBD2
	ISOC2
	DNM2
	DNAJB1
	CLPTM1
	DHPS
	BRD4
	PIH1D1
	TIMM44
	DPP9
	RAB11B
	MAP2K7
	CALR
	SLC35E1
	DDX39A
	DDX49
	GDF15
	EEF2
	MRPL4
	NCLN
	MAN2B1
	ARMC6
	STXBP2
	NDUFS7
	AXL
	FBL
	PSMC4
	ZNF428
	CDC34
	RANBP3
	IRF3
	BABAM1
	ATF5
	CHMP2A
	NUCB1
	FKBP8
	SLC1A5
	MBD3
	AP3D1
	KDELR1
	RELB
	GPI
	PSMD8
	PPP2R1A
	RAB8A
	DDA1
	NDUFA11
	KHSRP
	TMEM106C
	CPSF6
	SCARB1
	C12orf49
	KRT7
	BRI3BP
	MED21
	PHB2
	PCBP2-OT1
	PTMS
	PHLDA1
	PCBP2
	SMUG1
	LTBR
	SMARCD1
	VPS37B
	ARL6IP4
	TROAP
	USP5
	PXN
	JAGN1
	ANO10
	RPL15
	GNAI2
	SLC25A38
	IP6K1
	VHL
	ARPC4
	ARPC4-TTLL3
	IMPDH2
	EIF4G1
	AP2M1
	TFRC
	COPB2
	CDCP1
	FLNB
	PARL
	DUSP7
	IFRD2
	GMPPB
	FSTL1
	SCAP
	MAGED1
	EBP
	PRDX4
	PLP2
	CDK16
	PGRMC1
	KDM5C
	IRAK1
	USP11
	UBA1
	G6PD
	NDUFB11
	FLNA
	HUWE1
	MAPKAP1
	TNC
	SURF4
	PLIN2
	CDKN2A
	MRPL41
	FAM129B
	WDR34
	GOLGA2
	TRUB2
	FPGS
	ATP6V1G1
	CIZ1
	TLN1
	UBE2D3
	LRPAP1
	KLHL5
	HNRNPDL
	ADD1
	G3BP2
	TSPAN5
	CCNI
	FKBP1A
	RBM12
	SERINC3
	ERGIC3
	RRBP1
	SNRPB
	TPD52L2
	DLGAP4
	HELZ2
	SDC4
	FKBP1A-SDCBP2
	STX16-NPEPL1
	OGFR
	PIGT
	ITPA
	LINC00493
	DSTN
	PRPF6
	NPEPL1
	PYGB
	PLTP
	TRIB3
	NELFCD
	TM9SF4
	PI3
	EIF6
	CPNE1
	RPN2
	PLCG1
	SRM
	LAMTOR2
	SARS
	WDR26
	SF3A3
	LAMC2
	PPIE
	JMJD4
	PI4KB
	LMNA
	LAMB3
	PGM1
	PHC2
	SCCPDH
	COPA
	KIRREL
	LRRC47
	SLC39A1
	CNN3
	QSOX1
	ADAM15
	PSMB4
	DDOST
	TMEM206
	C1orf43
	ACBD6
	NDUFS2
	ATAD3B
	CPSF3L
	ENAH
	LSM10
	DHX9
	ATP1A1
	SDHB
	RPA2
	JUN
	NDUFS5
	NCF2
	F11R
	SRSF4
	CLSTN1
	SMG5
	RHOC
	EFHD2
	NUCKS1
	NADK
	TRNP1
	S100A10
	HSPA6
	SDCCAG8
	PIP5K1A
	RNPEP
	DCAF8
	EIF3I
	YY1AP1
	CSDE1
	JTB
	SLC50A1
	RCC1
	RRAGC
	HDAC1
	KCNK1
	PLEKHM2
	FLJ23867
	GPR153
	PRRC2C
	UCK2
	AGTRAP
	ADPRHL2
	SLC16A1
	PTPRF
	CAPN2
	SCP2
	AMPD2
	VAMP3
	MPC2
	PRDX6
	BAG3
	VIM
	SEC24C
	PPA1
	VCL
	MRPS16
	RRP12
	ZSWIM8
	SCD
	EIF3A
	DKK1
	NFKB2
	COL6A2
	RIPK4
	POFUT2
	TFF1
	SETD4
	MX1
	TXNL1
	CNDP2
	RPL17
	RPL17-C18orf32
	TXNL4A
	RIOK3
	DSG2
	TRAF7
	POLR2C
	ALDOA
	UTP4
	XPO6
	VKORC1
	STUB1
	ATP6V0D1
	CORO7-PAM16
	ZNF598
	SRRM2
	TUFM
	SLC7A5
	KARS
	RPS15A
	MAZ
	NDUFAB1
	CYB5B
	RNPS1
	MCRIP2
	PAM16
	FBRS
	VPS4A
	ADH5
	RPS3A
	PAICS
	AKT1S1
	PRKCSH
	PKN1
	SUPT5H
	LMNB2
	ILF3
	ADARB1
	RANGAP1
	NBR1
	SCPEP1
	EXOC7
	MCRIP1
	ZNF207
	GOLM1
	PHF19
	CAMK1
	CCNL1
	NENF
	TMED5
	NBPF1
	MRTO4
	EMC9
	SOD2
	SRSF3
	EEF1A1
	SDHA
	ARRDC3
	PABPC1
	YWHAZ
	PTPRA
	ADRM1
	SNX1
	FAM21A
	LMAN1
	SRSF7
	CEBPZOS
	RNASEH1
	IFIH1
	RSAD2
	GLTP
	DDX47
	TPI1
	MRPS35
	C12orf10
	RHOF
	GATC
	MAGT1
	MTA2
	DNAJC4
	NTHL1
	RPS2
	SMARCD2
	DDX58
	HPS3
	SSR3
	NCSTN
	ERO1A
	HIST1H2BG
	FAM53C
	CDKN2AIPNL
	MRPL30
	GLS
	UBE2H
	YWHAG
	IL6
	TFE3
	VPS51
	ATG12
	DBN1
	AKAP12
	UBL7
	TPGS2
	SNX17
	SEPT10
	MRPS5
	UBXN4
	SP110
	NDUFS1
	NDUFV1
	BATF2
	CDK2AP2
	LBHD1
	C11orf98
	TRAPPC4
	PGAM5
	USP15
	NEDD1
	GAPDH
	EIF2B2
	MAP4K5
	BCL2L2-PABPN1
	DIO3
	HAUS4
	MRPL43
	BMI1
	COMMD3-BMI1
	MARCH5
	RGS10
	MAFF
	ZMAT5
	COPG1
	SEC61A1
	IP6K2
	DTX3L
	NME6
	AARS
	SPSB3
	INO80E
	SNRNP25
	YARS
	MAPKAPK2
	MRPL37
	DHCR24
	G0S2
	CSRP1
	MCL1
	NFYC
	PKP1
	PDLIM5
	PPP5C
	MKNK2
	PPP6R1
	IL4I1
	ECSIT
	NUP62
	LOC100507507
	POR
	AGK
	TIMP1
	PCSK1N
	EMD
	EIF2S3
	FHL1
	KRT10
	MIR636
	SRSF2
	OGFOD3
