## Supplemental Tables for "TRIBE editing reveals specific mRNA targets of eIF4E-BP in *Drosophila* and in mammals": Suppl table 5-d4E-BP&h4E-BP1 TRIBE-Ortholog mapping.xlsx

### Sheet: method_1
Drosophila	Human
REG	PSME3	PSME1
p24-1	TMED5	TMED3
dl	RELB	NFKB2
AnxB11	ANXA2	ANXA6
AnxB9	ANXA2	ANXA6
CG32638	AGTRAP
SdhA	SDHA
OstDelta	RPN2
SC35	SRSF2
coro	CORO1B
Ald	ALDOA
CG7430	DLD
Catsup	SLC39A7
Rcc1	RCC1
CG1275	CYB561
NUCB1	NUCB1
Pax	PXN
Surf4	SURF4
CG1307	PTRH2
Sod2	SOD2
alphaCOP	COPA
Hel25E	DDX39A
RpL7	RPL7L1
Fib	FBL
Rpn9	PSMD13
beta'COP	COPB2
Pp2A-29B	PPP2R1A
x16	SRSF3
CG10565	DNAJC4
Pgam5	PGAM5
rhea	TLN1
Vinc	VCL
bai	TMED10
CG5885	SSR3
Arp3	ACTR3
Rpb10	POLR2L
Pcmt	PCMT1
Pep	CIZ1
CG11444	PDAP1
Jra	JUN
CG5174	TPD52L2
CG17565	CHURC1-FNTB
Non2	SMARCD2
nop5	NOP58
Ostgamma	MAGT1
B52	SRSF4
Vps2	CHMP2A
CG33230	SETD4
14-3-3zeta	YWHAZ
Mct1	SLC16A1
gammaCOP	COPG1
Rack1	RACK1
Rpt3	PSMC4
grsm	NPEPL1
RpS3A	RPS3A
CG1129	GMPPB
Ost48	DDOST
Gel	CAPG
Gapdh2	GAPDH
TMS1	SERINC3
RpS15Ab	RPS15A
Prosbeta7	PSMB4
SmB	SNRPB
Txl	TXNL1
Nurf-38	PPA1
NP15.6	NDUFB11
mRpS16	MRPS16
SdhB	SDHB
awd	NME1-NME2
CG8507	LRPAP1
Thor	EIF4EBP1
CG8209	UBXN1
AMPdeam	AMPD2
RpII33	POLR2C
Act42A	ACTB
epsilonCOP	COPE
Gapdh1	GAPDH
Arpc1	ARPC1A
CG17327	PTRH2
Rbp1	SRSF7
Prp19	PRPF19
Act5C	ACTB
Dp1	HDLBP
AP-1-2beta	AP1B1
RpL15	RPL15
Rpn2	PSMD1
Phb2	PHB2
RpS2	RPS2
eIF6	EIF6
CG2604	SCCPDH
CG5734	SNX17
RpL10Ab	RPL10A
Rpn13	ADRM1
Cpr	POR
betaTub60D
Vamp7
Uba2
Ccdc56
CG30456
GstD7
CG32803
Sep2
Pect
CG31436
CG1882
CG13926
CG11454
Vap-33B
Ubi-p5E
RpL37A
Tig
mRpS26
RpL7A
Pen
ball
Sec31
Rpt4
NTPase
CG11455
mRpS22
Pomp
Prosbeta3
CG11961
cert
CG10737
l(1)G0320
CG6310
Aats-ala
CG6950
Idgf3
ap
trio
RpL31
UbcD6
CG17776
Ef1gamma
Nc73EF
Ote
pinta
robl
Aats-asp
CG40127
Gint3
CG10425
CG11790
CG12163
SsRbeta
Mpcp
Prp31
CG9911
GstE7
Vrp1
CG7523
deltaCOP
Hrb87F
CG6330
Rip11
CR41602
Trxr-1
porin
Alas
Esyt2
CG2852
RpS6
l(2)k14505
bigmax
wmd
CG1646
CG3609
Nlp
Aldh
CG3308
CG3887
dos
CG7102
RpL18
CG13369
Flo1
RpL29
CG8331
pncr0093L
RpL5
CR43836
LSm3
msk
Rab11
eIF-3p66
Vps20
wal
sgl
RpS26
CG14476
mRpL34
hdly
CG10306
Cyp1
LSm7
RpLP2
Sep1
Cp1
CG30273
CG3760
CG32276
CG8602
CG30122
Prosalpha3
CG9669
CG7686
yip2
CG34164
CG18624
pch2
Phm
betaCOP
CG14894
CG4572
RpS14b
Trip1
PGRP-LF
scu
Vps24
Liprin-beta
Gtp-bp
Rpn11
Xrp1
CG6020
Sgt
CG12237
kcc
Sec8
BEAF-32
Caf1
CG17224
CG5210
CG17278
TER94
CG2789
RpL8
GstD3
CG3262
CG8243
CG14523
Mob4
CG10936
Lam
Nmdmc
CG10326
CG11876
CG30159
CG34179
KrT95D
RpA-70
CG7789
shrb
CG13751
CG13630
Rpt1
Idgf2
CG3500
Zfrp8
CG17385
GstE3
ALiX
BM-40-SPARC
AnxB10
CG8386
Mtch
l(3)03670
NKAIN
PSR
CG45089
CG9603
scf
CG6912
RpS11
ced-6
Tbce
SelD
Cct5
ytr
Uba3
NT5E-2
PGRP-SD
RpL18A
Arpc2
His3.3A
CG18343
eIF2B-beta
Sp7
CG5642
Droj2
mRpL27
CG32549
ClC-b
cher
CG3321
CG33203
flr
pug
CG33108
Sec13
CG1444
EF2
RpS23
Gbp
Coprox
GstE12
CG6701
CG12173
Ggamma1
CG11077
pix
eIF-3p40
GXIVsPLA2
CoVIIc
HSPC300
CG3902
CG7967
Uba1
nAChRbeta3
CG43783
CG31548
CG10576
CG7791
Unc-76
CG18549
Manf
CG1943
Fdh
pst
CG5168
ncd
CG10418
Cyp6a20
CG42837
Dhod
slmo
Pvr
CG12279
LanA
CG4658
Best1
Idh
CG44243
CG6686
MED9
l(3)01239
Oxp
Jheh2
l(2)k09913
AP-2mu
asrij
Eb1
JhI-21
Hop
CG13117
Dph5
l(3)neo18
prtp
Scsalpha
pes
CG17259
CG14767
OstStt3
CG5525
CG6695
CG42372
ApepP
edl
mgr
Bub3
Uev1A
CG8353
CG44250
fat-spondin
CG30046
Msr-110
CG1116
CG8818
CG5214
128up
Tsp42Ea
eIF-2beta
CG1265
CG12006
Rpi
CG8258
CG9140
Tapdelta
CG12404
MtnA
Aats-asn
CG1572
CG6523
IP3K2
CG16985
GstD9
14-3-3epsilon
Coop
CG15107
CR40677
ade5
Mec2
Nle
mRpL49
RpII15
CG2915
CG1091
RpL4
CG10444
RpL24-like
CG11134
Rop
CG2862
CG14273
CG5861
Nap1
RpL34b
CG44251
mtSSB
CG34191
CenB1A
CG5484
atms
CG8839
CG17996
CG12400
eIF5B
CG4169
eRF1
ifc
Cys
Ahcy13
Mes2
CG2064
Prosalpha6
CG8230
CG7580
Fkbp14
Oscp
CG12721
RpS13
nemy
CG30344
Cyp9c1
Srp19
CG30415
CG5112
capt
CG11357
l(2)06225
RpL41
CG9330
CG32068
CG13603
Rabex-5
kay
RpS27A
CoVb
CR44953
RpL23A
Nedd8
HLH106
ATPsyn-beta
Ef1alpha48D
Xbp1
betaTub56D
mRpS9
Mdh2
CG9172
CG32815
Ssl1
Karl
Clic
Tequila
RpL14
eIF-5A
Adk2
CG5045
Prestin
sel
VhaM8.9
Mtap
Prosalpha5
Eno
CtsB1
CG6388
Snx6
CG42394
CG4025
CG42306
dj-1beta
Men
Kap-alpha3
CG4822
Syx7
CG2976
Karybeta3
pnut
vsg
eEF1delta
Tsp42Ed
SmF
Hsp60
Pngl
alphaSnap
CG5888
CG9149
CG1746
Irk1
Prosbeta1
CG7265
twr
Nacalpha
AttA
Dpit47
Cchl
SF2
trsn
CG5390
eIF3-S10
CG7920
ATPsyn-gamma
RpS27
CG15099
Arc1
CG11752
cv-d
Tfb5
Opa1
Hmu
Mdh1
CG33129
eff
Arp6
Aats-thr
Rpn7
CG10232
Pex19
CG13319
arm
CSN5
CR45018
CG9769
ImpL2
RNaseX25
CG15209
CG11306
CG14696
CR42491
CG3192
CG11857
Ant2
Spn42Dc
CoVIb
PPO1
Srp54k
CG12730
CG4390
Tsp42Ef
CG8735
Prosalpha7
IntS11
Chc
Ugt58Fa
CG4250
zetaCOP
CG14526
CG4769
ND42
NtR
Incenp
levy
CDase
RpS24
lwr
CG7834
HmgD
CHOp24
CG13298
CG2930
Atg8a
CG6805
CG10376
Cand1
Hsp83
Atpalpha
CG10320
cib
CG14683
Oda
CG9318
CoVIII
Crc
RpL38
Uhg4
CG10962
Chd64
Tango7
Cyt-c-p
CG4364
GstO2
Atg4a
Syx5
TotM
CG7739
sea
CG15735
Rrp4
CG32032
cathD
blw
CG15784
Kr-h2
CG1707
Taf6
EndoGI
CG33303
CG5973
Spp
CG10550
Vha16-1
Rm62
Spn42Da
ZnT63C
B4
NDUFA8
Sec23
CG44009
Vps28
Fer1HCH
Ras85D
l(1)G0255
RhoGAP92B
CG18012
CG17350
Snx3
Aats-gln
Hlc
CG44325
Rab1
CG12014
Faf
Srp9
RpLP1
CG4598
ATPsyn-b
crl
CG13631
O-fut1
fabp
meigo
Nnf1a
RpL7-like
CG2310
FK506-bp1
CG40042
CG4199
RpS29
tacc
CG5590
key
CG31917
CG6293
Aats-tyr
ERp60
RpL3
p38a
LKR
vkg
CG32267
RpS8
l(1)G0193
CG3907
CG32138
Iap2
Got2
NDUFS3
rush
CG32441
CG7630
ligatin
SmE
regucalcin
Rcd5
Rheb
WDR79
Indy
Ssrp
His4r
CG30100
Tim10
Tcp-1eta
Thiolase
Rpn3
AttB
colt
CR43883
RpL10
CG10470
Myo31DF
CG42806
Lamp1
MP1
Rae1
CG6195
Tsp42Ee
mRpL1
CG2943
GstT1
Adgf-A
Top2
mor
Past1
Prosbeta6
Hsc70-4
CG5703
CG1236
dnk
dre4
His2Av
Tre1
Vha36-1
Rpn10
Sc2
CG1970
twf
alpha-Est7
RpS16
Vha100-2
Kaz1-ORFB
Der-1
CG6836
TfIIA-L
Pp4-19C
CG44014
CG17985
RpL36A
PGRP-SA
eIF3-S9
vig2
Hsc70-5
CG1637
La
Gfat2
smt3
CG13364
Pp1-87B
CG9917
cindr
CG8229
VhaAC45
Klc
CG3251
Desat1
CG5854
Cat
Art1
RpS18
CG3011
CG5346
Non1
Ect3
Spn88Eb
Mtpalpha
Aos1
polo
Eip55E
CG3940
Sec61alpha
CG3776
mRpL12
RpS5a
l(2)k12914
CG3792
Tfb1
CG11267
CG1518
CG6453
Vha13
CG31705
Rad23
RpL35
Galt
Cyp6a17
CR32773
CG9350
Cyp12a4
Ts
Tom7
Rel
rost
CG3689
prel
CG11811
ABCB7
Hexo2
GstD1
RpL13
Cortactin
CG14419
ics
Aats-gly
Cct1
janA
Tudor-SN
CG32373
SH3PX1
Mvl
Spn55B
CG13551
Prp38
CG6353
mtTFB1
CG1550
CG5044
Prx5
eIF3-S8
VhaSFD
CG2493
CG12859
TSG101
Sac1
wun
CG30423
Hsc70-3
RhoGDI
CG5355
CG33199
RpL32
Cg25C
RpL6
Sra-1
Gp93
LanB2
Ent2
orb2
RpLP0
Spase12
CG9836
sta
CG8046
Gpo-1
CG9947
Spn88Ea
Hel89B
CoIV
Tep2
CG8036
Sam-S
crq
GstE9
RpL23
RpL12
ATPsyn-d
Rpn1
Irc
PI31
Ntf-2
Sap-r
Sply
CG5021
CG11537
eca
CG7215
CG44194
VhaPPA1-1
JhI-26
CG5903
CG8993
RpL27
Arpc5
CG6543
CG12768
Nup93-1
CG32069
CG10098
eIF-4a
RpL22
Gale
Int6
GstD5
CG8636
CG4692
CG15083
RpL28
Sod
Pgk
lectin-46Cb
CG16817
CG7598
CG4259
CG7277
CG7033
CG42518
Tctp
Akap200
Arp1
CG1092
CG42807
RhoGAP16F
PIG-V
eIF-2alpha
RFeSP
Rpn5
TppII
RpL9
Adam
Dak1
Rab7
Snr1
Rpn8
LanB1
CG7603
CG7593
Rab2
CG33494
CG42497
Cctgamma
mbf1
Sec61beta
YT521-B
wun2
Vps29
nrv1
RpL26
CG15717
CG15098
endos
CG12264
sun
Arf79F
mib1
Mfe2
zf30C
imd
CG30187
CG3164
TRAM
udd
Ipk2
Dmn
MFS10
RpS4
RpS28b
FeCH
Sec63
sesB
Pvf2
CD98hc
Ice
Tal
CG7414
Srp68
p47
pAbp
CG10527
CG8235
CG31717
Cerk
RpS7
lost
Meltrin
yellow-f
Prosbeta2
CG15611
CR44976
CG3499

### Sheet: method_2.1
OG0000000:	Drosophila_Pvr	Drosophila_ball	Drosophila_p38a	Drosophila_polo	Human_AKT2	Human_AXL	Human_CAMK1	Human_CDK16	Human_CLK3	Human_CSNK1D	Human_EGFR	Human_MAP2K7	Human_MAP4K5	Human_MAPKAPK2	Human_MKNK2	Human_PIM1	Human_PKN1	Human_STK25
OG0000001:	Drosophila_CG10962	Drosophila_CG2064	Drosophila_CG31548	Drosophila_CG5590	Drosophila_Mfe2	Drosophila_scu	Human_DHRS7
OG0000002:	Drosophila_Cortactin	Drosophila_cindr	Human_GRB2	Human_NCF2	Human_PACSIN3	Human_PLCG1	Human_SH3GL1
OG0000003:	Drosophila_CG7215	Drosophila_Nedd8	Drosophila_RpS27A	Drosophila_Ubi-p5E	Human_BAG6	Human_FAU
OG0000004:	Drosophila_eff	Drosophila_lwr	Human_CDC34	Human_UBE2D3	db2_Drosophila_UbcD6	db2_Drosophila_crl
OG0000005:	Drosophila_CG14894	Drosophila_Dpit47	Drosophila_Sgt	Human_SGTA	db2_Drosophila_Hop
OG0000006:	Drosophila_Act42A	Drosophila_Act5C	Drosophila_Arp1	Human_ACTB	Human_ACTR1B
OG0000007:	Drosophila_Ant2	Drosophila_colt	Drosophila_sea	Drosophila_sesB	Human_SLC25A38
OG0000008:	Drosophila_14-3-3epsilon	Drosophila_14-3-3zeta	Human_YWHAG	Human_YWHAH	Human_YWHAZ
OG0000009:	Drosophila_coro	Human_CORO1B	Human_DCAF5	db2_Drosophila_Caf1	db2_Human_TSSC1
OG0000010:	Drosophila_GstD1	Drosophila_GstD5	Drosophila_GstE3	Human_VARS	db2_Drosophila_Ef1gamma
OG0000011:	Drosophila_AnxB10	Drosophila_AnxB11	Drosophila_AnxB9	Human_ANXA2	Human_ANXA6
OG0000012:	Drosophila_flr	Human_EIF3I	Human_GNB2	db2_Drosophila_Trip1
OG0000013:	Drosophila_Tsp42Ea	Drosophila_Tsp42Ed	Drosophila_Tsp42Ee	Human_TSPAN5
OG0000014:	Drosophila_LanB1	Drosophila_LanB2	Human_LAMB3	Human_LAMC2
OG0000015:	Drosophila_Rel	Drosophila_dl	Human_NFKB2	Human_RELB
OG0000016:	Drosophila_Pp1-87B	Drosophila_Pp4-19C	Human_PPP5C	Human_STUB1
OG0000017:	Drosophila_CG5044	Drosophila_Mtpalpha	Human_ECH1	db2_Drosophila_CG6543
OG0000018:	Drosophila_Lam	Human_LMNA	Human_LMNB2	Human_VIM
OG0000019:	Drosophila_cher	Human_FLNA	Human_FLNB	Human_FLNC
OG0000020:	Human_EEF2	Human_EFTUD2	db3_Drosophila_EF2
OG0000021:	Drosophila_crq	Drosophila_pes	Human_SCARB1
OG0000022:	Drosophila_RpL7	Drosophila_RpL7-like	Human_RPL7L1
OG0000023:	Drosophila_Hsc70-3	Drosophila_Hsc70-4	Human_HSPA6
OG0000024:	Drosophila_CG2852	Drosophila_Cyp1	Human_PPIE
OG0000025:	Drosophila_Gapdh1	Drosophila_Gapdh2	Human_GAPDH
OG0000026:	Drosophila_CG8209	Human_UBXN1	Human_USP5
OG0000027:	Drosophila_Non2	Human_SMARCD1	Human_SMARCD2
OG0000028:	Drosophila_CG6701	Human_HELZ2	Human_ZC3H7B
OG0000029:	Drosophila_Fkbp14	Human_FKBP1A	db2_Drosophila_FK506-bp1
OG0000030:	Drosophila_Gel	Human_CAPG	Human_FLII
OG0000031:	Drosophila_awd	Human_NME1-NME2	Human_NME2
OG0000032:	Drosophila_Rbp1	Human_SRSF3	Human_SRSF7
OG0000033:	Drosophila_SH3PX1	Drosophila_Snx3	Human_SNX1
OG0000034:	Drosophila_CG1307	Drosophila_CG17327	Human_PTRH2
OG0000035:	Drosophila_Ipk2	Human_IP6K1	Human_IP6K2
OG0000036:	Drosophila_AP-1-2beta	Human_AP1B1	Human_AP2B1
OG0000037:	Drosophila_Arf79F	Human_GNA12	Human_GNAI2
OG0000038:	Drosophila_CG1275	Drosophila_nemy	Human_CYB561
OG0000039:	Drosophila_CG3902	Human_ACADVL	Human_IVD
OG0000040:	Drosophila_Opa1	Human_DNM2	Human_MX1
OG0000041:	Drosophila_CG17565	Human_CHURC1	Human_CHURC1-FNTB
OG0000042:	Drosophila_ERp60	Human_P4HB	Human_PDIA3
OG0000043:	Human_KARS	db2_Drosophila_Aats-asn	db2_Drosophila_Aats-asp
OG0000044:	Drosophila_Catsup	Human_SLC39A7
OG0000045:	Drosophila_CG5734	Human_SNX17
OG0000046:	Drosophila_Rpn3	Human_PSMD3
OG0000047:	Drosophila_Arpc1	Human_ARPC1A
OG0000048:	Drosophila_Rack1	Human_RACK1
OG0000049:	Drosophila_SC35	Human_SRSF2
OG0000050:	Drosophila_epsilonCOP	Human_COPE
OG0000051:	Drosophila_Hel25E	Human_DDX39A
OG0000052:	Drosophila_Pp2A-29B	Human_PPP2R1A
OG0000053:	Drosophila_Myo31DF	Human_MYH9
OG0000054:	Drosophila_Thor	Human_EIF4EBP1
OG0000055:	Drosophila_Ostgamma	Human_MAGT1
OG0000056:	Drosophila_Sec61alpha	Human_SEC61A1
OG0000057:	Drosophila_CG5885	Human_SSR3
OG0000058:	Drosophila_Aldh	Human_ALDH1A3
OG0000059:	Drosophila_Vinc	Human_VCL
OG0000060:	Drosophila_Pgam5	Human_PGAM5
OG0000061:	Drosophila_Mct1	Human_SLC16A1
OG0000062:	Drosophila_AMPdeam	Human_AMPD2
OG0000063:	Drosophila_REG	Human_PSME3
OG0000064:	Drosophila_Rpt3	Human_PSMC4
OG0000065:	Drosophila_RpS3A	Human_RPS3A
OG0000066:	Drosophila_RpL15	Human_RPL15
OG0000067:	Drosophila_alphaCOP	Human_COPA
OG0000068:	Drosophila_RpL10Ab	Human_RPL10A
OG0000069:	Drosophila_NUCB1	Human_NUCB1
OG0000070:	Drosophila_Txl	Human_TXNL1
OG0000071:	Drosophila_CG7430	Human_DLD
OG0000072:	Drosophila_Chd64	Human_CNN3
OG0000073:	Drosophila_Klc	Human_KLC2
OG0000074:	Drosophila_TMS1	Human_SERINC3
OG0000075:	Drosophila_Sod2	Human_SOD2
OG0000076:	Drosophila_RpS23	Human_MRPS12
OG0000077:	Drosophila_Dp1	Human_HDLBP
OG0000078:	Drosophila_Uba1	Human_UBA1
OG0000079:	Drosophila_CG5174	Human_TPD52L2
OG0000080:	Drosophila_Nurf-38	Human_PPA1
OG0000081:	Drosophila_OstDelta	Human_RPN2
OG0000082:	Drosophila_Phb2	Human_PHB2
OG0000083:	Drosophila_Rab1	Human_RAB1B
OG0000084:	Drosophila_Fdh	Human_ADH5
OG0000085:	Drosophila_CG2604	Human_SCCPDH
OG0000086:	Drosophila_Desat1	Human_SCD
OG0000087:	Drosophila_CG4572	Human_SCPEP1
OG0000088:	Drosophila_Karybeta3	Human_IPO5
OG0000089:	Drosophila_NP15.6	Human_NDUFB11
OG0000090:	Drosophila_Fer1HCH	Human_FTL
OG0000091:	Drosophila_Rpb10	Human_POLR2L
OG0000092:	Drosophila_bai	Human_TMED10
OG0000093:	Drosophila_Droj2	Human_DNAJB1
OG0000094:	Drosophila_grsm	Human_NPEPL1
OG0000095:	Drosophila_PSR	Human_JMJD4
OG0000096:	Drosophila_IntS11	db2_Human_CPSF3L
OG0000097:	Drosophila_Atpalpha	Human_ATP1A1
OG0000098:	Drosophila_Meltrin	Human_ADAM15
OG0000099:	Drosophila_B52	Human_SRSF4
OG0000100:	Drosophila_Surf4	Human_SURF4
OG0000101:	Drosophila_Vps2	Human_CHMP2A
OG0000102:	Drosophila_Prosbeta7	Human_PSMB4
OG0000103:	Drosophila_RpII33	Human_POLR2C
OG0000104:	Drosophila_CG11444	Human_PDAP1
OG0000105:	Drosophila_Ost48	Human_DDOST
OG0000106:	Drosophila_CG33230	Human_SETD4
OG0000107:	Drosophila_Rcc1	Human_RCC1
OG0000108:	Drosophila_Syx7	Human_STX16-NPEPL1
OG0000109:	Drosophila_CG10418	Human_LSM10
OG0000110:	Drosophila_RpL8	Human_MRPL2
OG0000111:	Drosophila_rhea	Human_TLN1
OG0000112:	Drosophila_CG9330	Human_ABCF1
OG0000113:	Drosophila_mRpL34	Human_MRPL34
OG0000114:	Drosophila_Ssrp	Human_SSRP1
OG0000115:	Drosophila_SdhA	Human_SDHA
OG0000116:	Drosophila_Prp19	Human_PRPF19
OG0000117:	Drosophila_Cerk	Human_AGK
OG0000118:	Drosophila_Ald	Human_ALDOA
OG0000119:	Drosophila_CG8507	Human_LRPAP1
OG0000120:	Drosophila_Rpn9	Human_PSMD13
OG0000121:	Drosophila_Pcmt	Human_PCMT1
OG0000122:	Drosophila_Hrb87F	Human_HNRNPDL
OG0000123:	Drosophila_AP-2mu	Human_AP2M1
OG0000124:	Drosophila_CG10376	Human_ILKAP
OG0000125:	Drosophila_Pax	Human_PXN
OG0000126:	Drosophila_nop5	Human_NOP58
OG0000127:	Drosophila_SmB	Human_SNRPB
OG0000128:	Drosophila_JhI-21	Human_SLC7A5
OG0000129:	Drosophila_beta'COP	Human_COPB2
OG0000130:	Drosophila_Cpr	Human_POR
OG0000131:	Drosophila_RpS2	Human_RPS2
OG0000132:	Drosophila_p24-1	Human_TMED3
OG0000133:	Drosophila_Rop	Human_STXBP2
OG0000134:	Drosophila_Arp3	Human_ACTR3
OG0000135:	Drosophila_Fib	Human_FBL
OG0000136:	Drosophila_Vamp7	Human_VAMP3
OG0000137:	Drosophila_pAbp	Human_PABPC1
OG0000138:	Drosophila_CG30122	Human_HNRNPUL1
OG0000139:	Drosophila_SdhB	Human_SDHB
OG0000140:	Drosophila_RpS15Ab	Human_RPS15A
OG0000141:	Drosophila_eIF6	Human_EIF6
OG0000142:	Drosophila_Jra	Human_JUN
OG0000143:	Drosophila_Prosbeta1	Human_PSMB6
OG0000144:	Drosophila_mRpS16	Human_MRPS16
OG0000145:	Drosophila_Rpn13	Human_ADRM1
OG0000146:	Drosophila_CG1129	Human_GMPPB
OG0000147:	Drosophila_Rpn2	Human_PSMD1
OG0000148:	Drosophila_Vha13	Human_ATP6V1G1
OG0000149:	Drosophila_Ras85D	Human_RALA
OG0000150:	Drosophila_gammaCOP	Human_COPG1
OG0000151:	Drosophila_Rab11	Human_RAB11B
OG0000152:	db2_Drosophila_CG4692	db2_Human_ATP5J2
OG0000153:	Human_EIF2B2	db2_Drosophila_eIF2B-beta
OG0000154:	Human_NDUFA11	db2_Drosophila_CG9350
OG0000155:	Human_PAICS	db2_Drosophila_ade5
OG0000156:	Human_EIF3K	db2_Drosophila_CG10306
OG0000157:	Human_NDUFS7	db2_Drosophila_CG9172
OG0000158:	Human_TSPO	db2_Drosophila_CG2789
OG0000159:	Human_YARS	db2_Drosophila_Aats-tyr
OG0000160:	Human_EIF3A	db2_Drosophila_eIF3-S10
OG0000161:	Human_EIF5	db2_Drosophila_eIF-2beta
OG0000162:	Human_TMEM258	db2_Drosophila_CG9669
OG0000163:	Human_SARS	db2_Drosophila_CG17259
OG0000164:	db2_Drosophila_CG1746	db2_Human_ATP5G3
OG0000165:	Human_EEF1A1	db2_Drosophila_Ef1alpha48D
OG0000166:	Human_TM9SF4	db2_Drosophila_CG9318
OG0000167:	Human_AARS	db2_Drosophila_Aats-ala
OG0000168:	Human_NDUFV1	db2_Drosophila_CG9140
OG0000169:	Human_CALR	db2_Drosophila_Crc
OG0000170:	Human_BIRC2	db2_Drosophila_Iap2
OG0000171:	Human_COX5B	db2_Drosophila_CoVb
OG0000172:	Human_PRKCSH	db2_Drosophila_CG6453
OG0000173:	Human_NDUFS2	db2_Drosophila_CG1970
OG0000174:	Human_ADI1	db2_Drosophila_CG32068
OG0000175:	Human_EIF3D	db2_Drosophila_eIF-3p66
OG0000176:	db3_Drosophila_NDUFS3
OG0000177:	db3_Drosophila_NDUFA8
OG0000178:	Vap-33B
OG0000179:	CG44009
OG0000180:	Drosophila_Pex19
OG0000181:	Drosophila_CG3164
OG0000182:	Drosophila_CG12404
OG0000183:	Drosophila_RpL5
OG0000184:	Drosophila_Idgf2
OG0000185:	Drosophila_Rpn11
OG0000186:	Drosophila_CG7102
OG0000187:	Drosophila_Tfb5
OG0000188:	Drosophila_Tig
OG0000189:	Drosophila_CG5390
OG0000190:	Drosophila_Vps29
OG0000191:	Drosophila_Eno
OG0000192:	Drosophila_CG31705
OG0000193:	Drosophila_CG2862
OG0000194:	Drosophila_Mdh1
OG0000195:	Drosophila_smt3
OG0000196:	Drosophila_CG5861
OG0000197:	Drosophila_CG2493
OG0000198:	Drosophila_Tep2
OG0000199:	Drosophila_Idgf3
OG0000200:	Drosophila_B4
OG0000201:	Drosophila_CG34179
OG0000202:	Drosophila_mRpL27
OG0000203:	Drosophila_Arpc2
OG0000204:	Drosophila_TotM
OG0000205:	Drosophila_RpL9
OG0000206:	Drosophila_His3.3A
OG0000207:	Drosophila_RpL13
OG0000208:	Drosophila_eEF1delta
OG0000209:	Drosophila_CG3262
OG0000210:	Drosophila_RpL37A
OG0000211:	Drosophila_CG33129
OG0000212:	Drosophila_CG4822
OG0000213:	Drosophila_Snx6
OG0000214:	Drosophila_CG4364
OG0000215:	Drosophila_La
OG0000216:	Drosophila_CG13117
OG0000217:	Drosophila_ics
OG0000218:	Drosophila_RpS26
OG0000219:	Drosophila_slmo
OG0000220:	Drosophila_CG14273
OG0000221:	Drosophila_Cyt-c-p
OG0000222:	Drosophila_LSm7
OG0000223:	Drosophila_Coprox
OG0000224:	Drosophila_SmE
OG0000225:	Drosophila_Prosalpha6
OG0000226:	Drosophila_CG31917
OG0000227:	Drosophila_Spp
OG0000228:	Drosophila_nrv1
OG0000229:	Drosophila_ifc
OG0000230:	Drosophila_vkg
OG0000231:	Drosophila_Got2
OG0000232:	Drosophila_EndoGI
OG0000233:	Drosophila_CG33303
OG0000234:	Drosophila_Pen
OG0000235:	Drosophila_CG4598
OG0000236:	Drosophila_PGRP-SA
OG0000237:	Drosophila_Unc-76
OG0000238:	Drosophila_RpL22
OG0000239:	Drosophila_CHOp24
OG0000240:	Drosophila_mRpL49
OG0000241:	Drosophila_CG9911
OG0000242:	Drosophila_Rip11
OG0000243:	Drosophila_CG1572
OG0000244:	Drosophila_CG15784
OG0000245:	Drosophila_CG2930
OG0000246:	Drosophila_RpS28b
OG0000247:	Drosophila_CG45089
OG0000248:	Drosophila_CG9917
OG0000249:	Drosophila_CG32803
OG0000250:	Drosophila_regucalcin
OG0000251:	Drosophila_Ntf-2
OG0000252:	Drosophila_CG11752
OG0000253:	Drosophila_CG1637
OG0000254:	Drosophila_l_1_G0320
OG0000255:	Drosophila_Tre1
OG0000256:	Drosophila_sta
OG0000257:	Drosophila_RpL35
OG0000258:	Drosophila_Karl
OG0000259:	Drosophila_CG9947
OG0000260:	Drosophila_deltaCOP
OG0000261:	Drosophila_prtp
OG0000262:	Drosophila_CG4199
OG0000263:	Drosophila_RhoGAP16F
OG0000264:	Drosophila_RpS5a
OG0000265:	Drosophila_CG44325
OG0000266:	Drosophila_rush
OG0000267:	Drosophila_TRAM
OG0000268:	Drosophila_Gtp-bp
OG0000269:	Drosophila_CG32815
OG0000270:	Drosophila_Trxr-1
OG0000271:	Drosophila_Clic
OG0000272:	Drosophila_Rad23
OG0000273:	Drosophila_CG11077
OG0000274:	Drosophila_CG32267
OG0000275:	Drosophila_msk
OG0000276:	Drosophila_CG5021
OG0000277:	Drosophila_CG10576
OG0000278:	Drosophila_eRF1
OG0000279:	Drosophila_Hsp83
OG0000280:	Drosophila_eIF5B
OG0000281:	Drosophila_Uba2
OG0000282:	Drosophila_zetaCOP
OG0000283:	Drosophila_RhoGDI
OG0000284:	Drosophila_RpL18
OG0000285:	Drosophila_SsRbeta
OG0000286:	Drosophila_Srp68
OG0000287:	Drosophila_Mes2
OG0000288:	Drosophila_RpL26
OG0000289:	Drosophila_Srp19
OG0000290:	Drosophila_sgl
OG0000291:	Drosophila_GstO2
OG0000292:	Drosophila_dos
OG0000293:	Drosophila_Idh
OG0000294:	Drosophila_mRpL12
OG0000295:	Drosophila_Uev1A
OG0000296:	Drosophila_RpL10
OG0000297:	Drosophila_Pep
OG0000298:	Drosophila_Adgf-A
OG0000299:	Drosophila_Rpn10
OG0000300:	Drosophila_RpL23A
OG0000301:	Drosophila_pix
OG0000302:	Drosophila_Prosbeta2
OG0000303:	Drosophila_RpLP0
OG0000304:	Drosophila_CG8993
OG0000305:	Drosophila_LanA
OG0000306:	Drosophila_Gale
OG0000307:	Drosophila_CG10565
OG0000308:	Drosophila_RpL28
OG0000309:	Drosophila_CG32032
OG0000310:	Drosophila_CG7414
OG0000311:	Drosophila_RpL14
OG0000312:	Drosophila_Kaz1-ORFB
OG0000313:	Drosophila_mbf1
OG0000314:	Drosophila_Sc2
OG0000315:	Drosophila_trio
OG0000316:	Drosophila_Msr-110
OG0000317:	Drosophila_CG11267
OG0000318:	Drosophila_scf
OG0000319:	Drosophila_TSG101
OG0000320:	Drosophila_CG6310
OG0000321:	Drosophila_ZnT63C
OG0000322:	Drosophila_RpL38
OG0000323:	Drosophila_Vps28
OG0000324:	Drosophila_Eip55E
OG0000325:	Drosophila_RpLP2
OG0000326:	Drosophila_128up
OG0000327:	Drosophila_Tom7
OG0000328:	Drosophila_Nacalpha
OG0000329:	Drosophila_ytr
OG0000330:	Drosophila_CG10527
OG0000331:	Drosophila_Sec61beta
OG0000332:	Drosophila_l_2_k09913
OG0000333:	Drosophila_CG18343
OG0000334:	Drosophila_Prosalpha7
OG0000335:	Drosophila_GstE12
OG0000336:	Drosophila_RpS24
OG0000337:	Drosophila_RpS18
OG0000338:	Drosophila_CG42497
OG0000339:	Drosophila_CG10936
OG0000340:	Drosophila_PI31
OG0000341:	Drosophila_Spn55B
OG0000342:	Drosophila_Adk2
OG0000343:	Drosophila_Oda
OG0000344:	Drosophila_Ugt58Fa
OG0000345:	Drosophila_CG15083
OG0000346:	Drosophila_betaTub56D
OG0000347:	Drosophila_Arc1
OG0000348:	Drosophila_VhaAC45
OG0000349:	Drosophila_Sec31
OG0000350:	Drosophila_CG8839
OG0000351:	Drosophila_CG30344
OG0000352:	Drosophila_CG42807
OG0000353:	Drosophila_fat-spondin
OG0000354:	Drosophila_Eb1
OG0000355:	Drosophila_betaTub60D
OG0000356:	Drosophila_CG10444
OG0000357:	Drosophila_Rae1
OG0000358:	Drosophila_ced-6
OG0000359:	Drosophila_levy
OG0000360:	Drosophila_cathD
OG0000361:	Drosophila_RpS11
OG0000362:	Drosophila_Tapdelta
OG0000363:	Drosophila_Non1
OG0000364:	Drosophila_GstT1
OG0000365:	Drosophila_robl
OG0000366:	Drosophila_CG13751
OG0000367:	Drosophila_ap
OG0000368:	Drosophila_AttA
OG0000369:	Drosophila_O-fut1
OG0000370:	Drosophila_Xbp1
OG0000371:	Drosophila_Cp1
OG0000372:	Drosophila_Tim10
OG0000373:	Drosophila_CG1882
OG0000374:	Drosophila_CG30423
OG0000375:	Drosophila_RpS16
OG0000376:	Drosophila_CG30456
OG0000377:	Drosophila_Prosalpha3
OG0000378:	Drosophila_wal
OG0000379:	Drosophila_CG42518
OG0000380:	Drosophila_Thiolase
OG0000381:	Drosophila_HSPC300
OG0000382:	Drosophila_sel
OG0000383:	Drosophila_blw
OG0000384:	Drosophila_HmgD
OG0000385:	Drosophila_Nap1
OG0000386:	Drosophila_Oxp
OG0000387:	Drosophila_Rab2
OG0000388:	Drosophila_CG30046
OG0000389:	Drosophila_MED9
OG0000390:	Drosophila_CG6805
OG0000391:	Drosophila_RpL12
OG0000392:	Drosophila_p47
OG0000393:	Drosophila_Jheh2
OG0000394:	Drosophila_GstE9
OG0000395:	Drosophila_RpL41
OG0000396:	Drosophila_CG42806
OG0000397:	Drosophila_CG2915
OG0000398:	Drosophila_PPO1
OG0000399:	Drosophila_Past1
OG0000400:	Drosophila_CG1236
OG0000401:	Drosophila_Mvl
OG0000402:	Drosophila_RpA-70
OG0000403:	Drosophila_CG5903
OG0000404:	Drosophila_CG11790
OG0000405:	Drosophila_Sec13
OG0000406:	Drosophila_mgr
OG0000407:	Drosophila_RpL6
OG0000408:	Drosophila_Spn88Ea
OG0000409:	Drosophila_Hmu
OG0000410:	Drosophila_pug
OG0000411:	Drosophila_RpL3
OG0000412:	Drosophila_Sec23
OG0000413:	Drosophila_Vps24
OG0000414:	Drosophila_kay
OG0000415:	Drosophila_Rpn7
OG0000416:	Drosophila_CG4390
OG0000417:	Drosophila_CD98hc
OG0000418:	Drosophila_CG7834
OG0000419:	Drosophila_CG12173
OG0000420:	Drosophila_Rab7
OG0000421:	Drosophila_Prx5
OG0000422:	Drosophila_RpS8
OG0000423:	Drosophila_CG8036
OG0000424:	Drosophila_Dhod
OG0000425:	Drosophila_ncd
OG0000426:	Drosophila_janA
OG0000427:	Drosophila_twf
OG0000428:	Drosophila_Manf
OG0000429:	Drosophila_CG2310
OG0000430:	Drosophila_CG5854
OG0000431:	Drosophila_Snr1
OG0000432:	Drosophila_CG5346
OG0000433:	Drosophila_Ect3
OG0000434:	Drosophila_His4r
OG0000435:	Drosophila_MP1
OG0000436:	Drosophila_mRpS9
OG0000437:	Drosophila_RpL27
OG0000438:	Drosophila_Cyp12a4
OG0000439:	Drosophila_CG44194
OG0000440:	Drosophila_Sap-r
OG0000441:	Drosophila_Tctp
OG0000442:	Drosophila_RpS27
OG0000443:	Drosophila_GstD7
OG0000444:	Drosophila_CG12163
OG0000445:	Drosophila_RpL24-like
OG0000446:	Drosophila_Nlp
OG0000447:	Drosophila_VhaPPA1-1
OG0000448:	Drosophila_dj-1beta
OG0000449:	Drosophila_Mdh2
OG0000450:	Drosophila_RpS7
OG0000451:	Drosophila_RpL34b
OG0000452:	Drosophila_CG33494
OG0000453:	Drosophila_Cys
OG0000454:	Drosophila_RpL4
OG0000455:	Drosophila_CG5484
OG0000456:	Drosophila_His2Av
OG0000457:	Drosophila_RhoGAP92B
OG0000458:	Drosophila_CG13630
OG0000459:	Drosophila_Xrp1
OG0000460:	Drosophila_lost
OG0000461:	Drosophila_TfIIA-L
OG0000462:	Drosophila_Art1
OG0000463:	Drosophila_SF2
OG0000464:	Drosophila_Spase12
OG0000465:	Drosophila_CG7523
OG0000466:	Drosophila_eca
OG0000467:	Drosophila_Irc
OG0000468:	Drosophila_GstD3
OG0000469:	Drosophila_RpS29
OG0000470:	Drosophila_CG14683
OG0000471:	Drosophila_Gfat2
OG0000472:	Drosophila_Rm62
OG0000473:	Drosophila_RpL32
OG0000474:	Drosophila_dnk
OG0000475:	Drosophila_ALiX
OG0000476:	Drosophila_twr
OG0000477:	Drosophila_CG6912
OG0000478:	Drosophila_CG1092
OG0000479:	Drosophila_RFeSP
OG0000480:	Drosophila_CG5355
OG0000481:	Drosophila_CG6388
OG0000482:	Drosophila_CG5045
OG0000483:	Drosophila_Cand1
OG0000484:	Drosophila_Pgk
OG0000485:	Drosophila_Galt
OG0000486:	Drosophila_CG17224
OG0000487:	Drosophila_CG11454
OG0000488:	Drosophila_CG4658
OG0000489:	Drosophila_CG3609
OG0000490:	Drosophila_CG3792
OG0000491:	Drosophila_rost
OG0000492:	Drosophila_CG5973
OG0000493:	Drosophila_zf30C
OG0000494:	Drosophila_VhaSFD
OG0000495:	Drosophila_CG6686
OG0000496:	Drosophila_CG8353
OG0000497:	Drosophila_Arpc5
OG0000498:	Drosophila_Ent2
OG0000499:	Drosophila_CG17996
OG0000500:	Drosophila_ApepP
OG0000501:	Drosophila_CG5888
OG0000502:	Drosophila_CG17350
OG0000503:	Drosophila_Atg4a
OG0000504:	Drosophila_l_2_k14505
OG0000505:	Drosophila_CG7277
OG0000506:	Drosophila_porin
OG0000507:	Drosophila_RpS13
OG0000508:	Drosophila_WDR79
OG0000509:	Drosophila_Nle
OG0000510:	Drosophila_NTPase
OG0000511:	Drosophila_Sam-S
OG0000512:	Drosophila_CG12730
OG0000513:	Drosophila_CG11134
OG0000514:	Drosophila_CG15209
OG0000515:	Drosophila_CG32638
OG0000516:	Drosophila_MFS10
OG0000517:	Drosophila_Hlc
OG0000518:	Drosophila_CG13369
OG0000519:	Drosophila_Arp6
OG0000520:	Drosophila_CG12237
OG0000521:	Drosophila_Nup93-1
OG0000522:	Drosophila_CG17776
OG0000523:	Drosophila_Chc
OG0000524:	Drosophila_l_1_G0193
OG0000525:	Drosophila_CG15717
OG0000526:	Drosophila_ABCB7
OG0000527:	Drosophila_Ssl1
OG0000528:	Drosophila_orb2
OG0000529:	Drosophila_CG43783
OG0000530:	Drosophila_Mtch
OG0000531:	Drosophila_Taf6
OG0000532:	Drosophila_mib1
OG0000533:	Drosophila_GXIVsPLA2
OG0000534:	Drosophila_endos
OG0000535:	Drosophila_Prp31
OG0000536:	Drosophila_RpS4
OG0000537:	Drosophila_CG8602
OG0000538:	Drosophila_Cat
OG0000539:	Drosophila_CG3689
OG0000540:	Drosophila_CG1265
OG0000541:	Drosophila_CG9149
OG0000542:	Drosophila_Prestin
OG0000543:	Drosophila_CG16985
OG0000544:	Drosophila_CG6836
OG0000545:	Drosophila_CG11811
OG0000546:	Drosophila_Rcd5
OG0000547:	Drosophila_CG13926
OG0000548:	Drosophila_CG32069
OG0000549:	Drosophila_CG12768
OG0000550:	Drosophila_Nc73EF
OG0000551:	Drosophila_Sac1
OG0000552:	Drosophila_mRpS26
OG0000553:	Drosophila_Liprin-beta
OG0000554:	Drosophila_Srp54k
OG0000555:	Drosophila_dre4
OG0000556:	Drosophila_CG11537
OG0000557:	Drosophila_Srp9
OG0000558:	Drosophila_cert
OG0000559:	Drosophila_Sec63
OG0000560:	Drosophila_CG7739
OG0000561:	Drosophila_CG7630
OG0000562:	Drosophila_Indy
OG0000563:	Drosophila_alphaSnap
OG0000564:	Drosophila_wun2
OG0000565:	Drosophila_Hsc70-5
OG0000566:	Drosophila_CG42372
OG0000567:	Drosophila_Prosalpha5
OG0000568:	Drosophila_Cyp9c1
OG0000569:	Drosophila_CG15098
OG0000570:	Drosophila_Cyp6a17
OG0000571:	Drosophila_Prp38
OG0000572:	Drosophila_kcc
OG0000573:	Drosophila_CG42837
OG0000574:	Drosophila_CG8818
OG0000575:	Drosophila_PIG-V
OG0000576:	Drosophila_JhI-26
OG0000577:	Drosophila_NT5E-2
OG0000578:	Drosophila_CG44243
OG0000579:	Drosophila_Mtap
OG0000580:	Drosophila_CG8230
OG0000581:	Drosophila_BEAF-32
OG0000582:	Drosophila_key
OG0000583:	Drosophila_prel
OG0000584:	Drosophila_CG15107
OG0000585:	Drosophila_RpL23
OG0000586:	Drosophila_CG30273
OG0000587:	Drosophila_CG8046
OG0000588:	Drosophila_CG3776
OG0000589:	Drosophila_udd
OG0000590:	Drosophila_CG30187
OG0000591:	Drosophila_asrij
OG0000592:	Drosophila_CG33199
OG0000593:	Drosophila_NKAIN
OG0000594:	Drosophila_Spn42Da
OG0000595:	Drosophila_Uba3
OG0000596:	Drosophila_Sply
OG0000597:	Drosophila_CG7791
OG0000598:	Drosophila_Ote
OG0000599:	Drosophila_CG11961
OG0000600:	Drosophila_Flo1
OG0000601:	Drosophila_Tbce
OG0000602:	Drosophila_Coop
OG0000603:	Drosophila_SelD
OG0000604:	Drosophila_CG3500
OG0000605:	Drosophila_lectin-46Cb
OG0000606:	Drosophila_CG13319
OG0000607:	Drosophila_TppII
OG0000608:	Drosophila_CG17385
OG0000609:	Drosophila_Vrp1
OG0000610:	Drosophila_Alas
OG0000611:	Drosophila_SmF
OG0000612:	Drosophila_trsn
OG0000613:	Drosophila_Pngl
OG0000614:	Drosophila_pnut
OG0000615:	Drosophila_Phm
OG0000616:	Drosophila_CG10737
OG0000617:	Drosophila_Nnf1a
OG0000618:	Drosophila_CG30100
OG0000619:	Drosophila_CG30159
OG0000620:	Drosophila_CG15099
OG0000621:	Drosophila_Tfb1
OG0000622:	Drosophila_Vps20
OG0000623:	Drosophila_Spn42Dc
OG0000624:	Drosophila_wun
OG0000625:	Drosophila_CG8243
OG0000626:	Drosophila_imd
OG0000627:	Drosophila_Mob4
OG0000628:	Drosophila_TER94
OG0000629:	Drosophila_wmd
OG0000630:	Drosophila_NtR
OG0000631:	Drosophila_CG8229
OG0000632:	Drosophila_ClC-b
OG0000633:	Drosophila_Rrp4
OG0000634:	Drosophila_GstE7
OG0000635:	Drosophila_Incenp
OG0000636:	Drosophila_Cyp6a20
OG0000637:	Drosophila_Vha36-1
OG0000638:	Drosophila_CG4250
OG0000639:	Drosophila_CG6293
OG0000640:	Drosophila_CG10550
OG0000641:	Drosophila_Sra-1
OG0000642:	Drosophila_CG14523
OG0000643:	Drosophila_CG6950
OG0000644:	Drosophila_CDase
OG0000645:	Drosophila_GstD9
OG0000646:	Drosophila_RpII15
OG0000647:	Drosophila_cv-d
OG0000648:	Drosophila_pinta
OG0000649:	Drosophila_CG12279
OG0000650:	Drosophila_Dph5
OG0000651:	Drosophila_CSN5
OG0000652:	Drosophila_atms
OG0000653:	Drosophila_Best1
OG0000654:	Drosophila_CG1646
OG0000655:	Drosophila_CG6195
OG0000656:	Drosophila_CG13603
OG0000657:	Drosophila_Bub3
OG0000658:	Drosophila_mtSSB
OG0000659:	Drosophila_mRpS22
OG0000660:	Drosophila_CG7920
OG0000661:	Drosophila_Cchl
OG0000662:	Drosophila_alpha-Est7
OG0000663:	Drosophila_Kap-alpha3
OG0000664:	Drosophila_CG18549
OG0000665:	Drosophila_Vha100-2
OG0000666:	Drosophila_CG31436
OG0000667:	Drosophila_Sec8
OG0000668:	Drosophila_CG5112
OG0000669:	Drosophila_CG6695
OG0000670:	Drosophila_CG10232
OG0000671:	Drosophila_FeCH
OG0000672:	Drosophila_CG44014
OG0000673:	Drosophila_CG7789
OG0000674:	Drosophila_CG10425
OG0000675:	Drosophila_CG10098
OG0000676:	Drosophila_CG33203
OG0000677:	Drosophila_Dak1
OG0000678:	Drosophila_CG3308
OG0000679:	Drosophila_CG1116
OG0000680:	Drosophila_Irk1
OG0000681:	Drosophila_pch2
OG0000682:	Drosophila_tacc
OG0000683:	Drosophila_Sp7
OG0000684:	Drosophila_mRpL1
OG0000685:	Drosophila_mor
OG0000686:	Drosophila_bigmax
OG0000687:	Drosophila_CG7265
OG0000688:	Drosophila_Rheb
OG0000689:	Drosophila_fabp
OG0000690:	Drosophila_CG5214
OG0000691:	Drosophila_Pect
OG0000692:	Drosophila_Ts
OG0000693:	Drosophila_Pomp
OG0000694:	Drosophila_Syx5
OG0000695:	Drosophila_RpL36A
OG0000696:	Drosophila_Top2
OG0000697:	Drosophila_capt
OG0000698:	Drosophila_Der-1
OG0000699:	Drosophila_CG10470
OG0000700:	Drosophila_Pvf2
OG0000701:	Drosophila_yip2
OG0000702:	Drosophila_x16
OG0000703:	Drosophila_CG31717
OG0000704:	Drosophila_CG34164
OG0000705:	Drosophila_nAChRbeta3
OG0000706:	Drosophila_Kr-h2
OG0000707:	Drosophila_RpLP1
OG0000708:	Drosophila_CG4259
OG0000709:	Drosophila_CG3251
OG0000710:	Drosophila_CG6523
OG0000711:	Drosophila_Akap200
OG0000712:	Drosophila_Lamp1
OG0000713:	Drosophila_Rpt4
OG0000714:	Drosophila_RpS6
OG0000715:	Drosophila_CG32549
OG0000716:	Drosophila_arm
OG0000717:	Drosophila_CtsB1
OG0000718:	Drosophila_RpS14b
OG0000719:	Drosophila_betaCOP
OG0000720:	Drosophila_CG4025
OG0000721:	Drosophila_CG13364
OG0000722:	Drosophila_sun
OG0000723:	Drosophila_RpL7A
OG0000724:	Drosophila_Atg8a
OG0000725:	Drosophila_Hexo2
OG0000726:	Drosophila_cib
OG0000727:	Drosophila_Mec2
OG0000728:	Drosophila_CG14419
OG0000729:	Drosophila_IP3K2
OG0000730:	Drosophila_CG32373
OG0000731:	Drosophila_PGRP-LF
OG0000732:	Drosophila_Rpn1
OG0000733:	Drosophila_pst
OG0000734:	Drosophila_Rabex-5
OG0000735:	Drosophila_CG32441
OG0000736:	Drosophila_Tudor-SN
OG0000737:	Drosophila_Ccdc56
OG0000738:	Drosophila_mtTFB1
OG0000739:	Drosophila_CG11357
OG0000740:	Drosophila_ImpL2
OG0000741:	Drosophila_Prosbeta6
OG0000742:	Drosophila_CG32276
OG0000743:	Drosophila_PGRP-SD
OG0000744:	Drosophila_vsg
OG0000745:	Drosophila_RNaseX25
OG0000746:	Drosophila_RpL31
OG0000747:	Drosophila_Gint3
OG0000748:	Drosophila_Rpt1
OG0000749:	Drosophila_CG3760
OG0000750:	Drosophila_shrb
OG0000751:	Drosophila_CG17985
OG0000752:	Drosophila_RpL18A
OG0000753:	Drosophila_Tsp42Ef
OG0000754:	Drosophila_CG3907
OG0000755:	Drosophila_Ggamma1
OG0000756:	Drosophila_Rpi
OG0000757:	Drosophila_Rpn8
OG0000758:	Drosophila_CG42306
OG0000759:	Drosophila_CG44251
OG0000760:	Drosophila_Zfrp8
OG0000761:	Drosophila_Vha16-1
OG0000762:	Drosophila_AttB
OG0000763:	Drosophila_CG15611
OG0000764:	Drosophila_edl
OG0000765:	Drosophila_CG14767
OG0000766:	Drosophila_CG13551
OG0000767:	Drosophila_CG44250
OG0000768:	Drosophila_RpL29
OG0000769:	Drosophila_Gp93
OG0000770:	Drosophila_Prosbeta3
OG0000771:	Drosophila_vig2
OG0000772:	Drosophila_CG6330
OG0000773:	Drosophila_Esyt2
OG0000774:	Drosophila_Men
OG0000775:	Drosophila_CG33108
OG0000776:	Drosophila_meigo
OG0000777:	Drosophila_hdly
OG0000778:	Drosophila_CG14696
OG0000779:	Drosophila_CenB1A
OG0000780:	Drosophila_CG17278
OG0000781:	Drosophila_KrT95D
OG0000782:	Drosophila_Nmdmc
OG0000783:	Drosophila_CG42394
OG0000784:	Drosophila_CG1943
OG0000785:	Drosophila_MtnA
OG0000786:	Drosophila_LSm3
OG0000787:	Drosophila_Spn88Eb
OG0000788:	Drosophila_Hel89B
OG0000789:	Drosophila_CG3940
OG0000790:	Drosophila_yellow-f
OG0000791:	Drosophila_CG11857
OG0000792:	Drosophila_CG14526
OG0000793:	Drosophila_CG13631
OG0000794:	Drosophila_Aos1
OG0000795:	Drosophila_Rpn5
OG0000796:	db2_Drosophila_CG14476
OG0000797:	db2_Drosophila_CG12006
OG0000798:	db2_Drosophila_CG8636
OG0000799:	db2_Drosophila_CG3499
OG0000800:	db2_Drosophila_CG7967
OG0000801:	db2_Drosophila_CG7033
OG0000802:	db2_Drosophila_CG1444
OG0000803:	db2_Drosophila_Cct1
OG0000804:	db2_Drosophila_CG12014
OG0000805:	db2_Drosophila_Hsp60
OG0000806:	db2_Drosophila_YT521-B
OG0000807:	db2_Drosophila_CoVIb
OG0000808:	db2_Drosophila_CG30415
OG0000809:	db2_Drosophila_Tal
OG0000810:	db2_Drosophila_eIF-5A
OG0000811:	db2_Drosophila_CG18624
OG0000812:	db2_Drosophila_l_1_G0255
OG0000813:	db2_Drosophila_CG3192
OG0000814:	db2_Drosophila_CG12721
OG0000815:	db2_Drosophila_CG3011
OG0000816:	db2_Drosophila_Scsalpha
OG0000817:	db2_Drosophila_eIF-2alpha
OG0000818:	db2_Drosophila_CG5703
OG0000819:	db2_Drosophila_Ahcy13
OG0000820:	db2_Drosophila_CG15735
OG0000821:	db2_Drosophila_CG10320
OG0000822:	db2_Drosophila_CoVIII
OG0000823:	db2_Drosophila_HLH106
OG0000824:	db2_Drosophila_Tequila
OG0000825:	db2_Drosophila_Aats-gly
OG0000826:	db2_Drosophila_CG5642
OG0000827:	db2_Drosophila_CG12400
OG0000828:	db2_Drosophila_CG7603
OG0000829:	db2_Drosophila_CG32138
OG0000830:	db2_Drosophila_CG3887
OG0000831:	db2_Drosophila_Mpcp
OG0000832:	db2_Drosophila_CG2976
OG0000833:	db2_Drosophila_CG6020
OG0000834:	db2_Drosophila_Sod
OG0000835:	db2_Drosophila_CG1518
OG0000836:	db2_Drosophila_l_3_01239
OG0000837:	db2_Drosophila_CG4169
OG0000838:	db2_Drosophila_CG9769
OG0000839:	db2_Drosophila_CG13298
OG0000840:	db2_Drosophila_ATPsyn-b
OG0000841:	db2_Drosophila_CG11455
OG0000842:	db2_Drosophila_CG7580
OG0000843:	db2_Drosophila_Int6
OG0000844:	db2_Drosophila_l_3_neo18
OG0000845:	db2_Drosophila_CG4769
OG0000846:	db2_Drosophila_CG11306
OG0000847:	db2_Drosophila_Cg25C
OG0000848:	db2_Drosophila_CG3321
OG0000849:	db2_Drosophila_Oscp
OG0000850:	db2_Drosophila_CG5210
OG0000851:	db2_Drosophila_Adam
OG0000852:	db2_Drosophila_ATPsyn-gamma
OG0000853:	db2_Drosophila_CG16817
OG0000854:	db2_Drosophila_CG9836
OG0000855:	db2_Drosophila_LKR
OG0000856:	db2_Drosophila_CG2943
OG0000857:	db2_Drosophila_Tcp-1eta
OG0000858:	db2_Drosophila_Aats-gln
OG0000859:	db2_Drosophila_CG7598
OG0000860:	db2_Drosophila_CG7686
OG0000861:	db2_Drosophila_eIF-3p40
OG0000862:	db2_Drosophila_Gpo-1
OG0000863:	db2_Drosophila_CG18012
OG0000864:	db2_Drosophila_Ice
OG0000865:	db2_Drosophila_CG12264
OG0000866:	db2_Drosophila_eIF-4a
OG0000867:	db2_Drosophila_l_2_k12914
OG0000868:	db2_Drosophila_Cctgamma
OG0000869:	db2_Drosophila_CG6353
OG0000870:	db2_Drosophila_eIF3-S8
OG0000871:	db2_Drosophila_CG5168
OG0000872:	db2_Drosophila_CG1091
OG0000873:	db2_Drosophila_Aats-thr
OG0000874:	db2_Drosophila_CoIV
OG0000875:	db2_Drosophila_ND42
OG0000876:	db2_Drosophila_OstStt3
OG0000877:	db2_Drosophila_BM-40-SPARC
OG0000878:	db2_Drosophila_CG10326
OG0000879:	db2_Drosophila_Faf
OG0000880:	db2_Drosophila_CG12859
OG0000881:	db2_Drosophila_CG9603
OG0000882:	db2_Drosophila_CG11876
OG0000883:	db2_Drosophila_eIF3-S9
OG0000884:	db2_Drosophila_l_3_03670
OG0000885:	db2_Drosophila_ATPsyn-d
OG0000886:	db2_Drosophila_CG8386
OG0000887:	db2_Drosophila_Cct5
OG0000888:	db2_Drosophila_CG7593
OG0000889:	db2_Drosophila_CG5525
OG0000890:	db2_Drosophila_VhaM8.9
OG0000891:	db2_Drosophila_CG8331
OG0000892:	db2_Drosophila_Gbp
OG0000893:	db2_Drosophila_Tango7
OG0000894:	db2_Drosophila_l_2_06225
OG0000895:	db2_Drosophila_ligatin
OG0000896:	db2_Drosophila_CoVIIc
OG0000897:	db2_Drosophila_CG8735
OG0000898:	db2_Drosophila_CG1550
OG0000899:	db2_Drosophila_CG8258
OG0000900:	db2_Drosophila_ATPsyn-beta
OG0000901:	db2_Drosophila_CG1707
OG0000902:	db2_Drosophila_Dmn
OG0000903:	db2_Drosophila_CG40042
OG0000904:	db2_Drosophila_CG8235
OG0000905:	db2_Drosophila_CG40127
OG0000906:	db2_Drosophila_CG34191
OG0000907:	db2_Human_C8orf59
OG0000908:	db2_Human_TCEB1
OG0000909:	db2_Human_FDX1L
OG0000910:	db2_Human_FAM21A
OG0000911:	db2_Human_LTBR
OG0000912:	db2_Human_FAM134A
OG0000913:	db2_Human_KIAA1429
OG0000914:	db2_Human_KIRREL
OG0000915:	db2_Human_SSSCA1
OG0000916:	db2_Human_ATP5J2-PTCD1
OG0000917:	db2_Human_C11orf31
OG0000918:	db2_Human_C6orf106
OG0000919:	Human_BRD2
OG0000920:	Human_ZFAND3
OG0000921:	Human_PPP1R18
OG0000922:	Human_NUP153
OG0000923:	Human_BAK1
OG0000924:	Human_RANBP9
OG0000925:	Human_CCND3
OG0000926:	Human_RAB32
OG0000927:	Human_LEMD2
OG0000928:	Human_PERP
OG0000929:	Human_MAD2L1BP
OG0000930:	Human_KLHDC3
OG0000931:	Human_ITPR3
OG0000932:	Human_DHX16
OG0000933:	Human_HIBADH
OG0000934:	Human_ZC3HAV1
OG0000935:	Human_LUZP6
OG0000936:	Human_POLD2
OG0000937:	Human_SNX8
OG0000938:	Human_URGCP-MRPS24
OG0000939:	Human_FASTK
OG0000940:	Human_IFRD1
OG0000941:	Human_REPIN1
OG0000942:	Human_TBRG4
OG0000943:	Human_CCM2
OG0000944:	Human_CRCP
OG0000945:	Human_MTPN
OG0000946:	Human_PSMG3
OG0000947:	Human_PRKRIP1
OG0000948:	Human_ZYX
OG0000949:	Human_MRPS24
OG0000950:	Human_RHBDD2
OG0000951:	Human_SLC4A2
OG0000952:	Human_CAV2
OG0000953:	Human_TAX1BP1
OG0000954:	Human_COA1
OG0000955:	Human_TES
OG0000956:	Human_SPG21
OG0000957:	Human_SRP14
OG0000958:	Human_PKM
OG0000959:	Human_HDAC3
OG0000960:	Human_BOD1
OG0000961:	Human_ZFR
OG0000962:	Human_P4HA2
OG0000963:	Human_KIAA1191
OG0000964:	Human_NUDCD2
OG0000965:	Human_EXOC3
OG0000966:	Human_DAP
OG0000967:	Human_DCTN4
OG0000968:	Human_PDLIM7
OG0000969:	Human_HMGXB3
OG0000970:	Human_LARS
OG0000971:	Human_SMTN
OG0000972:	Human_LIF
OG0000973:	Human_PHF5A
OG0000974:	Human_EWSR1
OG0000975:	Human_APOBEC3C
OG0000976:	Human_CYB5R3
OG0000977:	Human_RTCB
OG0000978:	Human_MCM5
OG0000979:	Human_MIF
OG0000980:	Human_NIPSNAP1
OG0000981:	Human_MDK
OG0000982:	Human_CAPRIN1
OG0000983:	Human_PSMC3
OG0000984:	Human_DRAP1
OG0000985:	Human_TSSC4
OG0000986:	Human_CFL1
OG0000987:	Human_FADS1
OG0000988:	Human_RIC8A
OG0000989:	Human_COMMD9
OG0000990:	Human_DCUN1D5
OG0000991:	Human_CCDC90B
OG0000992:	Human_AIP
OG0000993:	Human_DHCR7
OG0000994:	Human_FADS2
OG0000995:	Human_SCYL1
OG0000996:	Human_TMX2-CTNND1
OG0000997:	Human_DPAGT1
OG0000998:	Human_SLC35F2
OG0000999:	Human_AHNAK
OG0001000:	Human_CLMP
OG0001001:	Human_DPF2
OG0001002:	Human_LAMTOR1
OG0001003:	Human_SF1
OG0001004:	Human_ESRRA
OG0001005:	Human_CCND1
OG0001006:	Human_GRAMD1B
OG0001007:	Human_MRPL23
OG0001008:	Human_KDM2A
OG0001009:	Human_CCDC86
OG0001010:	Human_DPP3
OG0001011:	Human_BANF1
OG0001012:	Human_GSTP1
OG0001013:	Human_TMBIM1
OG0001014:	Human_POLR2D
OG0001015:	Human_FAM136A
OG0001016:	Human_FN1
OG0001017:	Human_PREB
OG0001018:	Human_MORN2
OG0001019:	Human_PCBP1
OG0001020:	Human_FOSL2
OG0001021:	Human_TRIP12
OG0001022:	Human_RNF181
OG0001023:	Human_DCTN1
OG0001024:	Human_ODC1
OG0001025:	Human_ACSL3
OG0001026:	Human_PNO1
OG0001027:	Human_SPR
OG0001028:	Human_MRPL19
OG0001029:	Human_ANAPC11
OG0001030:	Human_STARD3
OG0001031:	Human_PFN1
OG0001032:	Human_ZSWIM7
OG0001033:	Human_FXR2
OG0001034:	Human_TMEM256-PLSCR3
OG0001035:	Human_UBE2Z
OG0001036:	Human_TMEM256
OG0001037:	Human_ETV4
OG0001038:	Human_ERAL1
OG0001039:	Human_SECTM1
OG0001040:	Human_WDR45B
OG0001041:	Human_NPLOC4
OG0001042:	Human_LRRC59
OG0001043:	Human_NFE2L1
OG0001044:	Human_USP22
OG0001045:	Human_TAX1BP3
OG0001046:	Human_TRIM25
OG0001047:	Human_NAT9
OG0001048:	Human_NR1D1
OG0001049:	Human_CD68
OG0001050:	Human_ATXN7L3
OG0001051:	Human_PRPF8
OG0001052:	Human_POLDIP2
OG0001053:	Human_ITGA3
OG0001054:	Human_P2RX5-TAX1BP3
OG0001055:	Human_VAT1
OG0001056:	Human_CCDC137
OG0001057:	Human_DUSP3
OG0001058:	Human_G6PC3
OG0001059:	Human_PYCR1
OG0001060:	Human_KRT19
OG0001061:	Human_CDR2L
OG0001062:	Human_CANT1
OG0001063:	Human_NMT1
OG0001064:	Human_ATP6V1C1
OG0001065:	Human_MRPS28
OG0001066:	Human_NDRG1
OG0001067:	Human_NSMCE2
OG0001068:	Human_MYC
OG0001069:	Human_NEFL
OG0001070:	Human_R3HCC1
OG0001071:	Human_RRS1
OG0001072:	Human_GPAA1
OG0001073:	Human_CPSF1
OG0001074:	Human_CCAR2
OG0001075:	Human_GNPNAT1
OG0001076:	Human_PNMA1
OG0001077:	Human_CRIP1
OG0001078:	Human_CRIP2
OG0001079:	Human_SNAPC1
OG0001080:	Human_APOPT1
OG0001081:	Human_MRPL52
OG0001082:	Human_IPO4
OG0001083:	Human_DYNC1H1
OG0001084:	Human_TTC7B
OG0001085:	Human_LRP10
OG0001086:	Human_PRMT5
OG0001087:	Human_ACTN1
OG0001088:	Human_LGMN
OG0001089:	Human_CKB
OG0001090:	Human_METTL3
OG0001091:	Human_PYGL
OG0001092:	Human_AJUBA
OG0001093:	Human_PSME1
OG0001094:	Human_COMMD6
OG0001095:	Human_C19orf24
OG0001096:	Human_TRAPPC5
OG0001097:	Human_GPR108
OG0001098:	Human_PSENEN
OG0001099:	Human_U2AF2
OG0001100:	Human_AP2A1
OG0001101:	Human_GIPC1
OG0001102:	Human_ICAM1
OG0001103:	Human_BLVRB
OG0001104:	Human_KEAP1
OG0001105:	Human_CALM3
OG0001106:	Human_PTOV1
OG0001107:	Human_ERF
OG0001108:	Human_USE1
OG0001109:	Human_FAM32A
OG0001110:	Human_BTBD2
OG0001111:	Human_ISOC2
OG0001112:	Human_CLPTM1
OG0001113:	Human_DHPS
OG0001114:	Human_BRD4
OG0001115:	Human_PIH1D1
OG0001116:	Human_TIMM44
OG0001117:	Human_DPP9
OG0001118:	Human_SLC35E1
OG0001119:	Human_DDX49
OG0001120:	Human_GDF15
OG0001121:	Human_MRPL4
OG0001122:	Human_NCLN
OG0001123:	Human_MAN2B1
OG0001124:	Human_ARMC6
OG0001125:	Human_ZNF428
OG0001126:	Human_RANBP3
OG0001127:	Human_IRF3
OG0001128:	Human_BABAM1
OG0001129:	Human_ATF5
OG0001130:	Human_FKBP8
OG0001131:	Human_SLC1A5
OG0001132:	Human_MBD3
OG0001133:	Human_AP3D1
OG0001134:	Human_KDELR1
OG0001135:	Human_GPI
OG0001136:	Human_PSMD8
OG0001137:	Human_RAB8A
OG0001138:	Human_DDA1
OG0001139:	Human_KHSRP
OG0001140:	Human_TMEM106C
OG0001141:	Human_CPSF6
OG0001142:	Human_C12orf49
OG0001143:	Human_KRT7
OG0001144:	Human_BRI3BP
OG0001145:	Human_MED21
OG0001146:	Human_PTMS
OG0001147:	Human_PHLDA1
OG0001148:	Human_PCBP2
OG0001149:	Human_SMUG1
OG0001150:	Human_VPS37B
OG0001151:	Human_ARL6IP4
OG0001152:	Human_TROAP
OG0001153:	Human_JAGN1
OG0001154:	Human_ANO10
OG0001155:	Human_VHL
OG0001156:	Human_ARPC4
OG0001157:	Human_ARPC4-TTLL3
OG0001158:	Human_IMPDH2
OG0001159:	Human_EIF4G1
OG0001160:	Human_TFRC
OG0001161:	Human_CDCP1
OG0001162:	Human_PARL
OG0001163:	Human_DUSP7
OG0001164:	Human_IFRD2
OG0001165:	Human_FSTL1
OG0001166:	Human_SCAP
OG0001167:	Human_MAGED1
OG0001168:	Human_EBP
OG0001169:	Human_PRDX4
OG0001170:	Human_PLP2
OG0001171:	Human_PGRMC1
OG0001172:	Human_KDM5C
OG0001173:	Human_IRAK1
OG0001174:	Human_USP11
OG0001175:	Human_G6PD
OG0001176:	Human_HUWE1
OG0001177:	Human_MAPKAP1
OG0001178:	Human_TNC
OG0001179:	Human_PLIN2
OG0001180:	Human_CDKN2A
OG0001181:	Human_MRPL41
OG0001182:	Human_FAM129B
OG0001183:	Human_WDR34
OG0001184:	Human_GOLGA2
OG0001185:	Human_TRUB2
OG0001186:	Human_FPGS
OG0001187:	Human_CIZ1
OG0001188:	Human_KLHL5
OG0001189:	Human_ADD1
OG0001190:	Human_G3BP2
OG0001191:	Human_CCNI
OG0001192:	Human_RBM12
OG0001193:	Human_ERGIC3
OG0001194:	Human_RRBP1
OG0001195:	Human_DLGAP4
OG0001196:	Human_SDC4
OG0001197:	Human_OGFR
OG0001198:	Human_PIGT
OG0001199:	Human_ITPA
OG0001200:	Human_DSTN
OG0001201:	Human_PRPF6
OG0001202:	Human_PYGB
OG0001203:	Human_PLTP
OG0001204:	Human_TRIB3
OG0001205:	Human_NELFCD
OG0001206:	Human_PI3
OG0001207:	Human_CPNE1
OG0001208:	Human_SRM
OG0001209:	Human_LAMTOR2
OG0001210:	Human_WDR26
OG0001211:	Human_SF3A3
OG0001212:	Human_PI4KB
OG0001213:	Human_PGM1
OG0001214:	Human_PHC2
OG0001215:	Human_LRRC47
OG0001216:	Human_SLC39A1
OG0001217:	Human_QSOX1
OG0001218:	Human_TMEM206
OG0001219:	Human_C1orf43
OG0001220:	Human_ACBD6
OG0001221:	Human_ATAD3B
OG0001222:	Human_ENAH
OG0001223:	Human_DHX9
OG0001224:	Human_RPA2
OG0001225:	Human_NDUFS5
OG0001226:	Human_F11R
OG0001227:	Human_CLSTN1
OG0001228:	Human_SMG5
OG0001229:	Human_RHOC
OG0001230:	Human_EFHD2
OG0001231:	Human_NUCKS1
OG0001232:	Human_NADK
OG0001233:	Human_TRNP1
OG0001234:	Human_S100A10
OG0001235:	Human_SDCCAG8
OG0001236:	Human_PIP5K1A
OG0001237:	Human_RNPEP
OG0001238:	Human_DCAF8
OG0001239:	Human_YY1AP1
OG0001240:	Human_CSDE1
OG0001241:	Human_JTB
OG0001242:	Human_SLC50A1
OG0001243:	Human_RRAGC
OG0001244:	Human_HDAC1
OG0001245:	Human_KCNK1
OG0001246:	Human_PLEKHM2
OG0001247:	Human_GPR153
OG0001248:	Human_PRRC2C
OG0001249:	Human_UCK2
OG0001250:	Human_AGTRAP
OG0001251:	Human_ADPRHL2
OG0001252:	Human_PTPRF
OG0001253:	Human_CAPN2
OG0001254:	Human_SCP2
OG0001255:	Human_MPC2
OG0001256:	Human_PRDX6
OG0001257:	Human_BAG3
OG0001258:	Human_SEC24C
OG0001259:	Human_RRP12
OG0001260:	Human_ZSWIM8
OG0001261:	Human_DKK1
OG0001262:	Human_COL6A2
OG0001263:	Human_RIPK4
OG0001264:	Human_POFUT2
OG0001265:	Human_TFF1
OG0001266:	Human_CNDP2
OG0001267:	Human_RPL17
OG0001268:	Human_RPL17-C18orf32
OG0001269:	Human_TXNL4A
OG0001270:	Human_RIOK3
OG0001271:	Human_DSG2
OG0001272:	Human_TRAF7
OG0001273:	Human_UTP4
OG0001274:	Human_XPO6
OG0001275:	Human_VKORC1
OG0001276:	Human_ATP6V0D1
OG0001277:	Human_CORO7-PAM16
OG0001278:	Human_ZNF598
OG0001279:	Human_SRRM2
OG0001280:	Human_TUFM
OG0001281:	Human_MAZ
OG0001282:	Human_NDUFAB1
OG0001283:	Human_CYB5B
OG0001284:	Human_RNPS1
OG0001285:	Human_MCRIP2
OG0001286:	Human_PAM16
OG0001287:	Human_FBRS
OG0001288:	Human_VPS4A
OG0001289:	Human_AKT1S1
OG0001290:	Human_SUPT5H
OG0001291:	Human_ILF3
OG0001292:	Human_ADARB1
OG0001293:	Human_RANGAP1
OG0001294:	Human_NBR1
OG0001295:	Human_EXOC7
OG0001296:	Human_MCRIP1
OG0001297:	Human_ZNF207
OG0001298:	Human_GOLM1
OG0001299:	Human_PHF19
OG0001300:	Human_CCNL1
OG0001301:	Human_NENF
OG0001302:	Human_TMED5
OG0001303:	Human_NBPF1
OG0001304:	Human_MRTO4
OG0001305:	Human_EMC9
OG0001306:	Human_ARRDC3
OG0001307:	Human_PTPRA
OG0001308:	Human_LMAN1
OG0001309:	Human_CEBPZOS
OG0001310:	Human_RNASEH1
OG0001311:	Human_IFIH1
OG0001312:	Human_RSAD2
OG0001313:	Human_GLTP
OG0001314:	Human_DDX47
OG0001315:	Human_TPI1
OG0001316:	Human_MRPS35
OG0001317:	Human_C12orf10
OG0001318:	Human_RHOF
OG0001319:	Human_GATC
OG0001320:	Human_MTA2
OG0001321:	Human_DNAJC4
OG0001322:	Human_NTHL1
OG0001323:	Human_DDX58
OG0001324:	Human_HPS3
OG0001325:	Human_NCSTN
OG0001326:	Human_ERO1A
OG0001327:	Human_HIST1H2BG
OG0001328:	Human_FAM53C
OG0001329:	Human_CDKN2AIPNL
OG0001330:	Human_MRPL30
OG0001331:	Human_GLS
OG0001332:	Human_UBE2H
OG0001333:	Human_IL6
OG0001334:	Human_TFE3
OG0001335:	Human_VPS51
OG0001336:	Human_ATG12
OG0001337:	Human_DBN1
OG0001338:	Human_AKAP12
OG0001339:	Human_UBL7
OG0001340:	Human_TPGS2
OG0001341:	Human_MRPS5
OG0001342:	Human_UBXN4
OG0001343:	Human_SP110
OG0001344:	Human_NDUFS1
OG0001345:	Human_BATF2
OG0001346:	Human_CDK2AP2
OG0001347:	Human_LBHD1
OG0001348:	Human_C11orf98
OG0001349:	Human_TRAPPC4
OG0001350:	Human_USP15
OG0001351:	Human_NEDD1
OG0001352:	Human_BCL2L2-PABPN1
OG0001353:	Human_DIO3
OG0001354:	Human_HAUS4
OG0001355:	Human_MRPL43
OG0001356:	Human_BMI1
OG0001357:	Human_COMMD3-BMI1
OG0001358:	Human_RGS10
OG0001359:	Human_MAFF
OG0001360:	Human_ZMAT5
OG0001361:	Human_DTX3L
OG0001362:	Human_NME6
OG0001363:	Human_SPSB3
OG0001364:	Human_INO80E
OG0001365:	Human_SNRNP25
OG0001366:	Human_MRPL37
OG0001367:	Human_DHCR24
OG0001368:	Human_G0S2
OG0001369:	Human_CSRP1
OG0001370:	Human_MCL1
OG0001371:	Human_NFYC
OG0001372:	Human_PKP1
OG0001373:	Human_PDLIM5
OG0001374:	Human_PPP6R1
OG0001375:	Human_IL4I1
OG0001376:	Human_ECSIT
OG0001377:	Human_NUP62
OG0001378:	Human_TIMP1
OG0001379:	Human_PCSK1N
OG0001380:	Human_EMD
OG0001381:	Human_EIF2S3
OG0001382:	Human_FHL1
OG0001383:	Human_KRT10
OG0001384:	Human_OGFOD3
OG0001385:	db3_Human_LINC00493
OG0001386:	db2_Human_FLJ23867

### Sheet: Summary of analysis
	Summary of analysis
		Orthologue relationship	Human	Fly
	Orthologue mapping using method_1	94 goups	97 genes	94 genes
	Orthologue mapping using method_2	176 goups	222 genes	225 genes
	Overlapping in two methods	91 goups	94 genes	222 genes
	Total detected orthologues	179 goups	225 genes	228 genes
